# An *in vivo* parallelized reporter assay to uncover tissue-specific splicing regulatory sequences in a multicellular animal

**DOI:** 10.1101/2025.08.16.670696

**Authors:** Sanjana Bhatnagar, Jade Ho, Isha Singh, Nour H. Sadek, Michael Zoberman, Bina Koterniak, Yufang Liu, Daniel Fusca, Asher D. Cutter, Alan M. Moses, John A. Calarco

**Affiliations:** Department of Cell and Systems Biology, 25 Harbord Street, Toronto, Ontario, Canada, M5S 3G5; Mayo Clinic Alix School of Medicine, Mayo Clinic College of Medicine and Science 200 1st SW, Rochester MN, 55905; Genetics and Genome Biology Program, The Hospital for Sick Children, 170 Elizabeth St, Toronto, ON M5G 1E8; Department of Ecology and Evolutionary Biology, 25 Willcocks Street, Toronto, Ontario, Canada, M5S 3B2

## Abstract

Introns play a critical role in regulating alternative splicing. However, identifying functional intronic motifs is challenging due to their short and degenerate sequence composition. Massively parallel reporter assays have provided insights into *cis*-regulatory logic governing alternative splicing, but these approaches are generally performed in cell culture, limiting their ability to capture tissue-specific contexts. Here, we implemented *in vivo* Parallelized Reporter Assays in *C. elegans* neurons and muscle cells to screen for intronic enhancer and silencer motifs among thousands of randomized sequences. We identified nearly 200 sequences regulating splicing in these tissues. We uncovered core sub-sequences with tissue-biased enhancing and silencing activity, including motifs recognized by well-characterized RNA-binding proteins, and orphan motifs with no obvious cognate binding protein. Mapping our PRA-derived motifs to native introns flanking tissue-biased alternative exons revealed their conservation across nematodes, supporting their functional relevance. Additionally, individual intronic regions frequently contained diverse combinations of these motifs, indicative of complex engagement of these sequences by RNA-binding proteins. Finally, we performed targeted mutagenesis of PRA-derived intronic enhancers flanking a neuronal microexon, identifying key *cis*-regulatory determinants of microexon splicing. Together, our study provides a framework to explore the role of intronic regions in tissue-specific splicing regulation within a multicellular organism.

**Graphical Abstract:** 
