## Supplementary material for "An *in vivo* parallelized reporter assay to uncover tissue-specific splicing regulatory sequences in a multicellular animal": Table S10

### Sheet: Sheet1
Supplemental Table S10: grouping of tissue-biased k-mers into motif clusters and presentation of k-mers with broad activity. Columns display k-mer sequence, muscle and neuronal-expressed library t-statistics and p-values from univariate linear regression, splicing activity of k-mer, cluster labels, consensus motif (IUPAC) from k-mer clusters, and possible matches to known RBP motifs (using TOMTOM)
	kmer	Muscle tissue t-stat	Muscle tissue p-value	Muscle adjusted p-value (FDR)	Neuronal tissue t-stat	Neuronal tissue p-value	Neuronal adjusted p-value (FDR)	Type	Cluster labels	Cluster Consensus	Matches to known RBP motifs (TOMTOM)
53	GAGGA	3.42321	0.00062591	0.000626	-0.614198	0.539192		Muscle-biased SE	motif Cluster 6	-RGRAS--
54	AGGA	6.0022	2.14356e-09	2.14e-09	3.50184	0.000477724	0.000478	Muscle-biased SE	motif Cluster 6	-RGRAS--
55	GGAAG	3.71057	0.000209981	0.00021	1.23945	0.215402		Muscle-biased SE	motif Cluster 6	-RGRAS--
56	GGAAUUG	3.63662	0.000280188	0.00028	0.911472	0.362		Muscle-biased SE	motif Cluster 6	-RGRAS--
57	AGGAC	3.63104	0.000286296	0.000286	0.968781	0.332835		Muscle-biased SE	motif Cluster 6	-RGRAS--
58	GGAC	3.46475	0.000537057	0.000537	0.25273	0.800517		Muscle-biased SE	motif Cluster 6	-RGRAS--
59	GAAG	4.31789	1.61861e-05	1.62e-05	2.81617	0.00493352	0.00493	Muscle-biased SE	motif Cluster 6	-RGRAS--
60	GAAGG	4.95472	7.58382e-07	7.58e-07	3.20888	0.00136507		Muscle-biased SE	motif Cluster 6	-RGRAS--
22	AUGUG	5.16476	2.54081e-07	2.54e-07	1.57614	0.115236		Muscle-biased SE	motif Cluster 15	-AUGUG-
23	AUGU	5.03559	5.00233e-07	5e-07	1.47587	0.140222		Muscle-biased SE	motif Cluster 15	-AUGUG-
24	AAUGUG	4.48387	7.5635e-06	7.56e-06	1.02031	0.307769		Muscle-biased SE	motif Cluster 15	-AUGUG-
25	GAUGU	4.4537	8.70188e-06	8.7e-06	0.22306	0.823524		Muscle-biased SE	motif Cluster 15	-AUGUG-
26	AUGUGC	3.80171	0.00014613	0.000146	1.5158	0.129813		Muscle-biased SE	motif Cluster 15	-AUGUG-
27	AAUGU	3.60933	0.000311248	0.000311	1.92367	0.0546139		Muscle-biased SE	motif Cluster 15	-AUGUG-
72	GUGU	6.45702	1.21375e-10	1.21e-10	4.1083	4.23521e-05	4.24e-05	Muscle-biased SE	motif Cluster 7	-YGUGUG-	SUP-12 (E-value 2.02e-02)
73	GUGUG	8.40187	6.28799e-17	6.29e-17	3.52055	0.000445549	0.000446	Muscle-biased SE	motif Cluster 7	-YGUGUG-	SUP-12 (E-value 2.02e-02)
74	UGUGUG	5.76466	8.88472e-09	8.88e-09	3.37418	0.000762179	0.000762	Muscle-biased SE	motif Cluster 7	-YGUGUG-	SUP-12 (E-value 2.02e-02)
75	GUGUGC	6.39347	1.83428e-10	1.83e-10	3.21094	0.00135541		Muscle-biased SE	motif Cluster 7	-YGUGUG-	SUP-12 (E-value 2.02e-02)
76	UGUGU	5.87714	4.56188e-09	4.56e-09	1.87912	0.060452		Muscle-biased SE	motif Cluster 7	-YGUGUG-	SUP-12 (E-value 2.02e-02)
77	GGGUGU	5.85131	5.32206e-09	5.32e-09	1.16729	0.243306		Muscle-biased SE	motif Cluster 7	-YGUGUG-	SUP-12 (E-value 2.02e-02)
78	GGUGUG	5.46848	4.8544e-08	4.85e-08	1.09311	0.27455		Muscle-biased SE	motif Cluster 7	-YGUGUG-	SUP-12 (E-value 2.02e-02)
79	UGUGUGC	5.36543	8.59553e-08	8.6e-08	1.98017	0.0479		Muscle-biased SE	motif Cluster 7	-YGUGUG-	SUP-12 (E-value 2.02e-02)
80	CGUGUG	4.57767	4.86408e-06	4.86e-06	0.858287	0.390892		Muscle-biased SE	motif Cluster 7	-YGUGUG-	SUP-12 (E-value 2.02e-02)
81	CGUGUGC	4.25582	2.13703e-05	2.14e-05	0.633064	0.527		Muscle-biased SE	motif Cluster 7	-YGUGUG-	SUP-12 (E-value 2.02e-02)
82	CGUGU	3.99001	6.74125e-05	6.74e-05	0.791988	0.428512		Muscle-biased SE	motif Cluster 7	-YGUGUG-	SUP-12 (E-value 2.02e-02)
48	AUACA	3.61566	0.000303768	0.000304	-0.392993	0.694389		Muscle-biased SE	motif Cluster 8	-KACAG--
49	ACAGAU	3.55463	0.000383479	0.000383	-0.771096	0.44079		Muscle-biased SE	motif Cluster 8	-KACAG--
50	UACAG	3.70296	0.000216358	0.000216	0.731836	0.464401		Muscle-biased SE	motif Cluster 8	-KACAG--
51	ACAGA	3.67341	0.000242887	0.000243	0.049388	0.960618		Muscle-biased SE	motif Cluster 8	-KACAG--
52	GACG	2.71841	0.00659172	0.00659	0.190946	0.848598		Muscle-biased SE	motif Cluster 8	-KACAG--
32	UGGA	5.51909	3.65323e-08	3.65e-08	1.73596	0.0828082		Muscle-biased SE	motif Cluster 9	-GAUGG--
33	AUGGA	4.81145	1.56111e-06	1.56e-06	0.031728	0.974694		Muscle-biased SE	motif Cluster 9	-GAUGG--
34	GAUG	4.50526	6.84391e-06	6.84e-06	0.509695	0.610352		Muscle-biased SE	motif Cluster 9	-GAUGG--
35	GGAUG	4.39239	1.15404e-05	1.15e-05	1.61614	0.106307		Muscle-biased SE	motif Cluster 9	-GAUGG--
36	GAUGGA	3.94665	8.07958e-05	8.08e-05	0.031728	0.974694		Muscle-biased SE	motif Cluster 9	-GAUGG--
37	UAUGG	3.6267	0.000291126	0.000291	0.888015	0.374697		Muscle-biased SE	motif Cluster 9	-GAUGG--
38	AUGG	3.58098	0.000346925	0.000347	0.281056	0.778712		Muscle-biased SE	motif Cluster 9	-GAUGG--
39	GGAU	3.4421	0.000583932	0.000584	0.721029	0.471021		Muscle-biased SE	motif Cluster 9	-GAUGG--
40	GGAUGU	3.31864	0.000913758	0.000914	0.41935	0.67503		Muscle-biased SE	motif Cluster 9	-GAUGG--
41	UGGAC	3.05451	0.00227112	0.00227	0.854625	0.392916		Muscle-biased SE	motif Cluster 9	-GAUGG--
61	UAACA	3.99906	6.48969e-05	6.49e-05	-0.136446	0.89149		Muscle-biased SE	motif Cluster 10	-UAAYW--	B0280.17 (E-value - 6.47e-03)
62	UAAUA	3.1924	0.00142337	0.00142	-0.58302	0.559981		Muscle-biased SE	motif Cluster 10	-UAAYW--	B0280.17 (E-value - 6.47e-03)
63	UAAU	2.96442	0.00305284	0.00305	-0.758702	0.448169		Muscle-biased SE	motif Cluster 10	-UAAYW--	B0280.17 (E-value - 6.47e-03)
64	UAAC	5.12864	3.07557e-07	3.08e-07	0.300349	0.763959		Muscle-biased SE	motif Cluster 10	-UAAYW--	B0280.17 (E-value - 6.47e-03)
65	CUAAC	5.08911	3.78537e-07	3.79e-07	1.12002	0.262912		Muscle-biased SE	motif Cluster 10	-UAAYW--	B0280.17 (E-value - 6.47e-03)
66	UAACUGC	3.32536	0.000892077	0.000892	0.40309	0.687		Muscle-biased SE	motif Cluster 10	-UAAYW--	B0280.17 (E-value - 6.47e-03)
1	GAGU	5.32398	1.07862e-07	1.08e-07	2.11916	0.0342661		Muscle-biased SE	motif Cluster 11	--GAGU-
2	GAGUG	4.24544	2.2379e-05	2.24e-05	1.45235	0.146645		Muscle-biased SE	motif Cluster 11	--GAGU-
3	UGAGU	4.17965	2.99044e-05	2.99e-05	1.45255	0.146589		Muscle-biased SE	motif Cluster 11	--GAGU-
4	GGAGU	3.72994	0.000194536	0.000195	1.80175	0.0718166		Muscle-biased SE	motif Cluster 11	--GAGU-
5	AUGAG	3.12276	0.00180613	0.00181	0.267126	0.789414		Muscle-biased SE	motif Cluster 11	--GAGU-
6	GAGUU	3.20221	0.00137591	0.00138	1.50267	0.133168		Muscle-biased SE	motif Cluster 11	--GAGU-
42	UGGGUG	4.69644	2.74826e-06	2.75e-06	0.9452	0.344733		Muscle-biased SE	motif Cluster 12	-GKKUG--
43	GUUUG	4.54765	5.60709e-06	5.61e-06	2.62544	0.00875526		Muscle-biased SE	motif Cluster 12	-GKKUG--
44	GUUUGC	4.14823	3.42957e-05	3.43e-05	1.67221	0.0947243		Muscle-biased SE	motif Cluster 12	-GKKUG--
45	UUGG	3.44977	0.000567644	0.000568	1.57762	0.114896		Muscle-biased SE	motif Cluster 12	-GKKUG--
46	UGUUG	3.35713	0.000795913	0.000796	1.76969	0.0770141		Muscle-biased SE	motif Cluster 12	-GKKUG--
47	GUGCA	3.25977	0.00112561	0.00113	1.63613	0.102054		Muscle-biased SE	motif Cluster 12	-GKKUG--
98	GGACUA	4.26829	2.02159e-05	2.02e-05	0.138588	0.889797		Muscle-biased SE	motif Cluster 13	GGACUA-
99	GGACUAA	4.09279	4.35759e-05	4.36e-05	1.30425	0.192		Muscle-biased SE	motif Cluster 13	GGACUA-
100	GACUA	4.00625	6.2962e-05	6.3e-05	0.037003	0.970488		Muscle-biased SE	motif Cluster 13	GGACUA-
101	GACUAA	3.68465	0.000232452	0.000232	0.101117	0.919474		Muscle-biased SE	motif Cluster 13	GGACUA-
102	UGGUAAC	3.32406	0.000896235	0.000896	-0.170563	0.865		Muscle-biased SE	motif Cluster 14	GGUAAY
103	GGUAA	5.75985	9.1394e-09	9.14e-09	3.60063	0.000329401	0.000329	Muscle-biased SE	motif Cluster 14	GGUAAY
104	GUAA	5.45591	5.20771e-08	5.21e-08	3.1252	0.00181621	0.00182	Muscle-biased SE	motif Cluster 14	GGUAAY
105	UGGUAA	5.63904	1.84436e-08	1.84e-08	2.77986	0.00551666		Muscle-biased SE	motif Cluster 14	GGUAAY
106	GUAAU	4.93399	8.42901e-07	8.43e-07	1.41266	0.157995		Muscle-biased SE	motif Cluster 14	GGUAAY
107	GUAAC	3.50238	0.000466847	0.000467	0.606838	0.544064		Muscle-biased SE	motif Cluster 14	GGUAAY
112	UGGC	-7.1338	1.1793e-12	1.18e-12	-4.15129	3.52147e-05	3.52e-05	Muscle-biased SS	motif Cluster 17	UGGCA
113	GGCA	-4.65008	3.43972e-06	3.44e-06	-2.36178	0.0183344		Muscle-biased SS	motif Cluster 17	UGGCA
114	UGGCA	-4.41696	1.03103e-05	1.03e-05	-2.60809	0.00920943		Muscle-biased SS	motif Cluster 17	UGGCA
67	UCUGC	-3.98942	6.75807e-05	6.76e-05	-1.35313	0.17625		Muscle-biased SS	motif Cluster 19	-UCYS-
68	UCUG	-3.88081	0.000106012	0.000106	-1.08191	0.279494		Muscle-biased SS	motif Cluster 19	-UCYS-
69	UCCC	-2.92021	0.0035201	0.00352	-0.13277	0.894396		Muscle-biased SS	motif Cluster 19	-UCYS-
70	GUCC	-2.90005	0.00375406	0.00375	-0.093724	0.925343		Muscle-biased SS	motif Cluster 19	-UCYS-
71	ACUC	-2.88315	0.00396097	0.00396	-0.1895	0.849731		Muscle-biased SS	motif Cluster 19	-UCYS-
28	CCAA	-3.96279	7.55443e-05	7.55e-05	-0.214409	0.830262		Muscle-biased SS	motif Cluster 18	-CYAR-
29	UAGU	-3.15868	0.00159827	0.0016	-0.089231	0.928912		Muscle-biased SS	motif Cluster 18	-CYAR-
30	GCGAA	-3.12478	0.00179382	0.00179	-1.23196	0.218186		Muscle-biased SS	motif Cluster 18	-CYAR-
31	UAGC	-2.60631	0.00919096	0.00919	-0.532138	0.594721		Muscle-biased SS	motif Cluster 18	-CYAR-
83	AAAU	-3.67692	0.000239586	0.00024	-2.1075	0.0352654		Muscle-biased SS	motif Cluster 20	AAAU
84	AAAAU	-3.21856	0.00130001	0.0013	-1.46814	0.142309		Muscle-biased SS	motif Cluster 20	AAAU
109	UGGAGAG	1.74206	0.0815852		4.00365	6.61e-05	6.61e-05	Neuron-biased SE	motif Cluster 1	UGGAGRS
110	GGAGGC	0.821358	0.411498		3.33981	0.000862129	0.000862	Neuron-biased SE	motif Cluster 1	UGGAGRS
111	GGAGAG	1.65648	0.0977141		3.32066	0.000922985	0.000923	Neuron-biased SE	motif Cluster 1	UGGAGRS
85	UUGUG	0.936206	0.349231		6.71471	2.80923e-11	2.81e-11	Neuron-biased SE	motif Cluster 2	DUUGUG-	UNC-75 (E value - 2.21e-02)
86	UUGU	0.966389	0.333916		6.05061	1.88452e-09	1.88e-09	Neuron-biased SE	motif Cluster 2	DUUGUG-	UNC-75 (E value - 2.21e-02)
87	UUGUGC	0.528745	0.597016		5.55069	3.4458e-08	3.45e-08	Neuron-biased SE	motif Cluster 2	DUUGUG-	UNC-75 (E value - 2.21e-02)
88	GUUGUGC	1.05854	0.289881		4.58962	4.89e-06	4.89e-06	Neuron-biased SE	motif Cluster 2	DUUGUG-	UNC-75 (E value - 2.21e-02)
89	GUUGUG	1.45844	0.144809		4.34171	1.52356e-05	1.52e-05	Neuron-biased SE	motif Cluster 2	DUUGUG-	UNC-75 (E value - 2.21e-02)
90	UUUGUG	0.409791	0.681984		3.89762	0.0001021	0.000102	Neuron-biased SE	motif Cluster 2	DUUGUG-	UNC-75 (E value - 2.21e-02)
91	UUUGU	1.36953	0.170921		3.89022	0.000105226	0.000105	Neuron-biased SE	motif Cluster 2	DUUGUG-	UNC-75 (E value - 2.21e-02)
92	AUUGUG	0.184397	0.853713		3.80309	0.000149537	0.00015	Neuron-biased SE	motif Cluster 2	DUUGUG-	UNC-75 (E value - 2.21e-02)
93	AUUGUGC	0.278064	0.78098		3.57078	0.000369	0.000369	Neuron-biased SE	motif Cluster 2	DUUGUG-	UNC-75 (E value - 2.21e-02)
94	GUUGU	1.4698	0.141706		3.52101	0.00044479	0.000445	Neuron-biased SE	motif Cluster 2	DUUGUG-	UNC-75 (E value - 2.21e-02)
15	AAGUU	1.17533	0.239944		4.97248	7.49398e-07	7.49e-07	Neuron-biased SE	motif Cluster 3	-AAGUU--
16	UAAG	0.256676	0.797444		4.87083	1.24793e-06	1.25e-06	Neuron-biased SE	motif Cluster 3	-AAGUU--
17	AAGUUG	1.85776	0.0632866		4.44819	9.39977e-06	9.4e-06	Neuron-biased SE	motif Cluster 3	-AAGUU--
18	AAGUUGC	1.82725	0.0677468		4.40641	1.14e-05	1.14e-05	Neuron-biased SE	motif Cluster 3	-AAGUU--
19	AAGU	1.7328	0.0832196		3.81266	0.000143924	0.000144	Neuron-biased SE	motif Cluster 3	-AAGUU--
20	AGUU	1.2053	0.228169		3.68247	0.000240463	0.00024	Neuron-biased SE	motif Cluster 3	-AAGUU--
21	GAAGUU	0.729049	0.46602		3.67156	0.000250855	0.000251	Neuron-biased SE	motif Cluster 3	-AAGUU--
7	GCAUGC	2.79826	0.00516571		5.82335	7.26168e-09	7.26e-09	Neuron-biased SE	motif Cluster 4	--GCAU--	FOX-1 (E value - 4.07e-03)
8	GCAUG	2.93186	0.00339109		5.40931	7.52428e-08	7.52e-08	Neuron-biased SE	motif Cluster 4	--GCAU--	FOX-1 (E value - 4.07e-03)
9	GCUU	-1.64591	0.0998716		3.90099	0.000100706	0.000101	Neuron-biased SE	motif Cluster 4	--GCAU--	FOX-1 (E value - 4.07e-03)
10	GAGCUG	1.37661	0.16872		3.60956	0.00031838	0.000318	Neuron-biased SE	motif Cluster 4	--GCAU--	FOX-1 (E value - 4.07e-03)
11	CUGCA	1.57744	0.114783		3.53498	0.000422133	0.000422	Neuron-biased SE	motif Cluster 4	--GCAU--	FOX-1 (E value - 4.07e-03)
12	GCAU	0.239443	0.810776		2.96115	0.0031206	0.00312	Neuron-biased SE	motif Cluster 4	--GCAU--	FOX-1 (E value - 4.07e-03)
13	AGCA	-0.279612	0.779792		2.79149	0.00532342	0.00532	Neuron-biased SE	motif Cluster 4	--GCAU--	FOX-1 (E value - 4.07e-03)
14	UGCA	3.78595	0.000155671	0.000156	5.60654	2.51849e-08	2.52e-08	Neuron-biased SE	motif Cluster 4	--GCAU--	FOX-1 (E value - 4.07e-03)
115	GGUAAA	2.0769	0.0378829		4.44738	9.43464e-06	9.43e-06	Neuron-biased SE	motif Cluster 5	WGGUWMA
116	UGGUAAA	1.30263	0.192787		3.58798	0.000346	0.000346	Neuron-biased SE	motif Cluster 5	WGGUWMA
117	AGGUU	0.875465	0.381381		3.41887	0.000648289	0.000648	Neuron-biased SE	motif Cluster 5	WGGUWMA
118	GUUC	-0.587671	0.556791		3.39484	0.00070739	0.000707	Neuron-biased SE	motif Cluster 5	WGGUWMA
119	UGGU	2.28923	0.0221248		4.15796	3.42149e-05	3.42e-05	Neuron-biased SE	motif Cluster 5	WGGUWMA
108	UCCAU	0.563642	0.573034		-3.41098	0.00066718	0.000667	Neuron-biased SS	NeuSS (ungrouped)	UCCAU
95	CGGG	-1.08204	0.279308		-3.36	0.000802057	0.000802	Neuron-biased SS	motif Cluster 16	GCG-
96	UGGCGC	-2.13939	0.0324727		-3.81542	0.000142342	0.000142	Neuron-biased SS	motif Cluster 16	GCG-
97	GCGGG	-1.87518	0.060851		-3.41631	0.000654374	0.000654	Neuron-biased SS	motif Cluster 7	GCG-
120	UGUG	6.21391	5.77085e-10	5.77e-10	6.00009	2.55357e-09	2.55e-09	Broad-type
121	AAGGA	5.62915	1.95232e-08	1.95e-08	5.55146	3.43099e-08	3.43e-08	Broad-type
122	UGGAAGG	4.39415	1.14479e-05	1.14e-05	3.678	0.000245	0.000245	Broad-type
123	GAAGGA	5.04557	4.75001e-07	4.75e-07	3.62218	0.000303393	0.000303	Broad-type
124	GGAAGGA	4.90042	9.99361e-07	9.99e-07	3.61039	0.000318	0.000318	Broad-type
125	GGUUUG	3.84766	0.000121362	0.000121	3.52858	0.000432374	0.000432	Broad-type
126	AAGG	3.52755	0.000424776	0.000425	3.4983	0.000484055	0.000484	Broad-type
127	GUGC	3.88383	0.000104708	0.000105	3.49245	0.000494682	0.000495	Broad-type
128	GGAG	4.63828	3.64074e-06	3.64e-06	3.29864	0.000997863	0.000998	Broad-type
129	AGUG	3.00825	0.00264611	0.00265	3.00261	0.00272791	0.00273	Broad-type
130	CCUG	-3.49715	0.000476056	0.000476	-2.90836	0.00369502	0.0037	Broad-type
131	UGUGC	5.0787	3.99718e-07	4e-07	6.36834	2.64557e-10	2.65e-10	Broad-type
132	UGCAUG	4.68401	2.91921e-06	2.92e-06	5.15068	2.99616e-07	3e-07	Broad-type
133	UGCAU	4.0461	5.31928e-05	5.32e-05	4.67899	3.18427e-06	3.18e-06	Broad-type
134	UGCAUGC	4.10774	4.08616e-05	4.09e-05	4.63508	3.94e-06	3.94e-06	Broad-type
135	GUUG	3.71094	0.00020968	0.00021	4.17563	3.16963e-05	3.17e-05	Broad-type
136	GGUA	3.49724	0.000475902	0.000476	3.69208	0.000231649	0.000232	Broad-type
137	GGCG	-5.05381	4.55088e-07	4.55e-07	-6.36423	2.71503e-10	2.72e-10	Broad-type
138	UGGCG	-4.32408	1.57404e-05	1.57e-05	-5.75359	1.08844e-08	1.09e-08	Broad-type
139	GCGC	-3.74561	0.000182834	0.000183	-3.96903	7.6114e-05	7.61e-05	Broad-type
140	GCGA	-2.7316	0.0063342	0.00633	-3.73455	0.000196191	0.000196	Broad-type
