## Supplementary material for "An *in vivo* parallelized reporter assay to uncover tissue-specific splicing regulatory sequences in a multicellular animal": Table S9

### Sheet: Sheet1
Supplemental Table S9: summary of k-mers (4-7mers) with significant effects on splicing activity from the muscle-expressed PRA ibrary. columns provide sequence identity of k-mer, k-mer size, t-statistic from univariate linear regression, p-value and FDR adjusted p-value
	kmer	k-mer type	t-stat (k-mer splicing regulatory effect)	p-value	adjusted p-value (FDR)
1	GUGU	Muscle PRA 4-mers	6.45702	1.21e-10	1.55e-08
2	UGUG	Muscle PRA 4-mers	6.21391	5.77e-10	4.92e-08
3	AGGA	Muscle PRA 4-mers	6.0022	2.14e-09	1.37e-07
4	UGGA	Muscle PRA 4-mers	5.51909	3.65e-08	1.87e-06
5	GUAA	Muscle PRA 4-mers	5.45591	5.21e-08	2.22e-06
6	GAGU	Muscle PRA 4-mers	5.32398	1.08e-07	3.95e-06
7	UAAC	Muscle PRA 4-mers	5.12864	3.08e-07	9.86e-06
8	AUGU	Muscle PRA 4-mers	5.03559	5e-07	1.28e-05
9	GGAG	Muscle PRA 4-mers	4.63828	3.64e-06	7.77e-05
10	GAUG	Muscle PRA 4-mers	4.50526	6.84e-06	0.000134695
11	GAAG	Muscle PRA 4-mers	4.31789	1.62e-05	0.000296229
12	GUGC	Muscle PRA 4-mers	3.88383	0.000105	0.00159624
13	UGCA	Muscle PRA 4-mers	3.78595	0.000156	0.00210189
14	GUUG	Muscle PRA 4-mers	3.71094	0.00021	0.00256
15	AUGG	Muscle PRA 4-mers	3.58098	0.000347	0.00386226
16	AAGG	Muscle PRA 4-mers	3.52755	0.000425	0.004352
17	GGUA	Muscle PRA 4-mers	3.49724	0.000476	0.00451319
18	GGAC	Muscle PRA 4-mers	3.46475	0.000537	0.00490971
19	UUGG	Muscle PRA 4-mers	3.44977	0.000568	0.00498347
20	GGAU	Muscle PRA 4-mers	3.4421	0.000584	0.00498347
21	AGUG	Muscle PRA 4-mers	3.00825	0.00265	0.0212
22	UAAU	Muscle PRA 4-mers	2.96442	0.00305	0.0229647
23	GACG	Muscle PRA 4-mers	2.71841	0.00659	0.0386327
24	UAGC	Muscle PRA 4-mers	-2.60631	0.00919	0.0480131
25	CAAA	Muscle PRA 4-mers	-2.64058	0.00831	0.04432
26	CUUU	Muscle PRA 4-mers	-2.66274	0.00779	0.0424306
27	CUCA	Muscle PRA 4-mers	-2.66789	0.00767	0.0424306
28	GUCU	Muscle PRA 4-mers	-2.69415	0.00709	0.0403342
29	UUUU	Muscle PRA 4-mers	-2.71603	0.00664	0.0386327
30	ACCU	Muscle PRA 4-mers	-2.72448	0.00647	0.0386327
31	GCGA	Muscle PRA 4-mers	-2.7316	0.00633	0.0386327
32	GCUC	Muscle PRA 4-mers	-2.80562	0.00505	0.03232
33	AAAA	Muscle PRA 4-mers	-2.83338	0.00463	0.0303918
34	ACUC	Muscle PRA 4-mers	-2.88315	0.00396	0.0266779
35	GUCC	Muscle PRA 4-mers	-2.90005	0.00375	0.0259459
36	GAAA	Muscle PRA 4-mers	-2.91047	0.00363	0.0258133
37	UCCC	Muscle PRA 4-mers	-2.92021	0.00352	0.0257463
38	UCCU	Muscle PRA 4-mers	-2.98257	0.00288	0.0223418
39	UAGU	Muscle PRA 4-mers	-3.15868	0.0016	0.0132129
40	CCUG	Muscle PRA 4-mers	-3.49715	0.000476	0.00451319
41	CUCU	Muscle PRA 4-mers	-3.54864	0.000392	0.00418133
42	AAAU	Muscle PRA 4-mers	-3.67692	0.00024	0.00279273
43	GCGC	Muscle PRA 4-mers	-3.74561	0.000183	0.0023424
44	CUGC	Muscle PRA 4-mers	-3.8488	0.000121	0.00172089
45	UCUG	Muscle PRA 4-mers	-3.88081	0.000106	0.00159624
46	CCAA	Muscle PRA 4-mers	-3.96279	7.55e-05	0.00128853
47	GGCA	Muscle PRA 4-mers	-4.65008	3.44e-06	7.77e-05
48	GGCG	Muscle PRA 4-mers	-5.05381	4.55e-07	1.28e-05
49	UGGC	Muscle PRA 4-mers	-7.1338	1.18e-12	3.02e-10
50	GUGUG	Muscle PRA 5-mers	8.40187	6.29e-17	6.42e-14
51	UGUGU	Muscle PRA 5-mers	5.87714	4.56e-09	2.33e-06
52	GGUAA	Muscle PRA 5-mers	5.75985	9.14e-09	3.11e-06
53	AAGGA	Muscle PRA 5-mers	5.62915	1.95e-08	4.98e-06
54	AUGUG	Muscle PRA 5-mers	5.16476	2.54e-07	5.19e-05
55	CUAAC	Muscle PRA 5-mers	5.08911	3.79e-07	5.83e-05
56	UGUGC	Muscle PRA 5-mers	5.0787	4e-07	5.83e-05
57	GAAGG	Muscle PRA 5-mers	4.95472	7.58e-07	9.56e-05
58	GUAAU	Muscle PRA 5-mers	4.93399	8.43e-07	9.56e-05
59	AUGGA	Muscle PRA 5-mers	4.81145	1.56e-06	0.000159276
60	GUUUG	Muscle PRA 5-mers	4.54765	5.61e-06	0.00052071
61	GAUGU	Muscle PRA 5-mers	4.4537	8.7e-06	0.000740225
62	GGAUG	Muscle PRA 5-mers	4.39239	1.15e-05	0.000838679
63	GAGUG	Muscle PRA 5-mers	4.24544	2.24e-05	0.0014294
64	UGAGU	Muscle PRA 5-mers	4.17965	2.99e-05	0.00179576
65	UGCAU	Muscle PRA 5-mers	4.0461	5.32e-05	0.00301762
66	GACUA	Muscle PRA 5-mers	4.00625	6.3e-05	0.00313725
67	UAACA	Muscle PRA 5-mers	3.99906	6.49e-05	0.00313725
68	CGUGU	Muscle PRA 5-mers	3.99001	6.74e-05	0.00313725
69	GGUGU	Muscle PRA 5-mers	3.92231	8.94e-05	0.00396858
70	GGAGU	Muscle PRA 5-mers	3.72994	0.000195	0.00829562
71	GGAAG	Muscle PRA 5-mers	3.71057	0.00021	0.00848215
72	UACAG	Muscle PRA 5-mers	3.70296	0.000216	0.00848215
73	ACAGA	Muscle PRA 5-mers	3.67341	0.000243	0.009189
74	AGGAC	Muscle PRA 5-mers	3.63104	0.000286	0.0102429
75	UAUGG	Muscle PRA 5-mers	3.6267	0.000291	0.0102429
76	AUACA	Muscle PRA 5-mers	3.61566	0.000304	0.0102429
77	AAUGU	Muscle PRA 5-mers	3.60933	0.000311	0.0102429
78	GUAAC	Muscle PRA 5-mers	3.50238	0.000467	0.0144487
79	GAGGA	Muscle PRA 5-mers	3.42321	0.000626	0.0182613
80	UGUUG	Muscle PRA 5-mers	3.35713	0.000796	0.0219653
81	UGGAG	Muscle PRA 5-mers	3.26997	0.00109	0.0288433
82	GUGCA	Muscle PRA 5-mers	3.25977	0.00113	0.0288433
83	GUUGC	Muscle PRA 5-mers	3.21457	0.00132	0.0320886
84	GAGUU	Muscle PRA 5-mers	3.20221	0.00138	0.032767
85	UAAUA	Muscle PRA 5-mers	3.1924	0.00142	0.0329505
86	AUGAG	Muscle PRA 5-mers	3.12276	0.00181	0.0401741
87	UGGGU	Muscle PRA 5-mers	3.05904	0.00224	0.0475078
88	UGGAC	Muscle PRA 5-mers	3.05451	0.00227	0.0475078
89	CCUGC	Muscle PRA 5-mers	-3.05307	0.00228	0.0475078
90	GCGAA	Muscle PRA 5-mers	-3.12478	0.00179	0.0401741
91	AAAAU	Muscle PRA 5-mers	-3.21856	0.0013	0.0320886
92	CUCUG	Muscle PRA 5-mers	-3.25868	0.00113	0.0288433
93	CGUUC	Muscle PRA 5-mers	-3.36373	0.000777	0.0219653
94	CCAAA	Muscle PRA 5-mers	-3.43622	0.000597	0.0179276
95	UCCUG	Muscle PRA 5-mers	-3.55985	0.000376	0.0119968
96	UCUGC	Muscle PRA 5-mers	-3.98942	6.76e-05	0.00313725
97	UGGCG	Muscle PRA 5-mers	-4.32408	1.57e-05	0.00106865
98	UGGCA	Muscle PRA 5-mers	-4.41696	1.03e-05	0.000808946
99	GUGUGU	Muscle PRA 6-mers	6.69879	2.44e-11	6.52e-08
100	GUGUGC	Muscle PRA 6-mers	6.39347	1.83e-10	2.44e-07
101	GGGUGU	Muscle PRA 6-mers	5.85131	5.32e-09	4.74e-06
102	UGUGUG	Muscle PRA 6-mers	5.76466	8.88e-09	5.93e-06
103	UGGUAA	Muscle PRA 6-mers	5.63904	1.84e-08	9.83e-06
104	GGUGUG	Muscle PRA 6-mers	5.46848	4.85e-08	2.16e-05
105	GAAGGA	Muscle PRA 6-mers	5.04557	4.75e-07	0.000181246
106	GAUGAG	Muscle PRA 6-mers	4.96786	7.09e-07	0.000216351
107	GGUAAU	Muscle PRA 6-mers	4.96254	7.29e-07	0.000216351
108	AUGAGU	Muscle PRA 6-mers	4.85545	1.25e-06	0.000333875
109	CUAACA	Muscle PRA 6-mers	4.7809	1.82e-06	0.000441929
110	UGGGUG	Muscle PRA 6-mers	4.69644	2.75e-06	0.000599948
111	UGCAUG	Muscle PRA 6-mers	4.68401	2.92e-06	0.000599948
112	UAACAA	Muscle PRA 6-mers	4.59392	4.5e-06	0.000858536
113	CGUGUG	Muscle PRA 6-mers	4.57767	4.86e-06	0.000865404
114	AAUGUG	Muscle PRA 6-mers	4.48387	7.56e-06	0.00126205
115	AUGUGU	Muscle PRA 6-mers	4.46802	8.14e-06	0.00127894
116	GGACUA	Muscle PRA 6-mers	4.26829	2.02e-05	0.00285375
117	AGAUGA	Muscle PRA 6-mers	4.26702	2.03e-05	0.00285375
118	AUACAG	Muscle PRA 6-mers	4.24433	2.25e-05	0.00300488
119	CUAUGG	Muscle PRA 6-mers	4.18932	2.87e-05	0.00365037
120	UUGGCG	Muscle PRA 6-mers	4.15898	3.27e-05	0.00397008
121	GUUUGC	Muscle PRA 6-mers	4.14823	3.43e-05	0.00398327
122	AUGGAC	Muscle PRA 6-mers	4.10118	4.2e-05	0.00467425
123	GUGCAU	Muscle PRA 6-mers	4.0853	4.5e-05	0.0048078
124	GCUAAC	Muscle PRA 6-mers	4.04874	5.26e-05	0.00540364
125	GUGUGA	Muscle PRA 6-mers	4.01706	6.02e-05	0.00595534
126	UCCUGC	Muscle PRA 6-mers	-3.98683	6.83e-05	0.00651533
127	CAAUGU	Muscle PRA 6-mers	3.95779	7.71e-05	0.00710118
128	GAUGGA	Muscle PRA 6-mers	3.94665	8.08e-05	0.00719389
129	GAUGUG	Muscle PRA 6-mers	3.91622	9.17e-05	0.00769582
130	AAGGAG	Muscle PRA 6-mers	3.9148	9.22e-05	0.00769582
131	GGAAGG	Muscle PRA 6-mers	3.89974	9.81e-05	0.00794016
132	GGUUUG	Muscle PRA 6-mers	3.84766	0.000121	0.00950562
133	AUGUGC	Muscle PRA 6-mers	3.80171	0.000146	0.0111419
134	GUGGUA	Muscle PRA 6-mers	3.76243	0.000171	0.0125609
135	CCGCAU	Muscle PRA 6-mers	3.75771	0.000174	0.0125609
136	GUAAUA	Muscle PRA 6-mers	3.70993	0.000211	0.0148311
137	GACUAA	Muscle PRA 6-mers	3.68465	0.000232	0.015889
138	UAACGU	Muscle PRA 6-mers	3.60468	0.000317	0.0211677
139	GAGUGU	Muscle PRA 6-mers	3.5874	0.000339	0.0220846
140	GACGGA	Muscle PRA 6-mers	3.55671	0.00038	0.0237905
141	ACAGAU	Muscle PRA 6-mers	3.55463	0.000383	0.0237905
142	ACGUGU	Muscle PRA 6-mers	3.54334	0.0004	0.0242818
143	UUGGUU	Muscle PRA 6-mers	3.51706	0.000442	0.0262352
144	UUGCAU	Muscle PRA 6-mers	3.49092	0.000487	0.0282778
145	GCUUGG	Muscle PRA 6-mers	3.47096	0.000525	0.0298356
146	AGAAGG	Muscle PRA 6-mers	3.45135	0.000564	0.0313843
147	GACUGG	Muscle PRA 6-mers	3.36144	0.000784	0.042736
148	GGAUGU	Muscle PRA 6-mers	3.31864	0.000914	0.0488259
149	GGGUGUG	Muscle PRA 7-mers	7.05428	2.08e-12	4.04e-09
150	UGGGUGU	Muscle PRA 7-mers	6.59161	5e-11	4.29e-08
151	GAUGAGU	Muscle PRA 7-mers	6.5492	6.62e-11	4.29e-08
152	GGUGUGU	Muscle PRA 7-mers	5.5163	3.71e-08	1.8e-05
153	UGUGUGC	Muscle PRA 7-mers	5.36543	8.6e-08	3.34e-05
154	AACAGAU	Muscle PRA 7-mers	5.23615	1.74e-07	5.63e-05
155	UGGUAAU	Muscle PRA 7-mers	5.12005	3.22e-07	8.93e-05
156	GUGUGUU	Muscle PRA 7-mers	4.95306	7.65e-07	0.000185704
157	GGAAGGA	Muscle PRA 7-mers	4.90042	9.99e-07	0.000215562
158	AUGUGUG	Muscle PRA 7-mers	4.87795	1.12e-06	0.000217504
159	GGUUUGC	Muscle PRA 7-mers	4.7695	1.92e-06	0.000338967
160	GGAUGGA	Muscle PRA 7-mers	4.72856	2.35e-06	0.000380308
161	ACAGAUG	Muscle PRA 7-mers	4.62293	3.92e-06	0.000585588
162	CAAUGUG	Muscle PRA 7-mers	4.50963	6.71e-06	0.000930773
163	UGGAAGG	Muscle PRA 7-mers	4.39415	1.14e-05	0.00140795
164	AUGAGUG	Muscle PRA 7-mers	4.39189	1.16e-05	0.00140795
165	CUGAGUU	Muscle PRA 7-mers	4.30879	1.69e-05	0.0018449
166	GUGCAUG	Muscle PRA 7-mers	4.30558	1.71e-05	0.0018449
167	CGUGUGC	Muscle PRA 7-mers	4.25582	2.14e-05	0.00218731
168	GUGCCGU	Muscle PRA 7-mers	4.13677	3.6e-05	0.0034956
169	UGCAUGC	Muscle PRA 7-mers	4.10774	4.09e-05	0.00378228
170	GGACUAA	Muscle PRA 7-mers	4.09279	4.36e-05	0.00384869
171	UUGCAUG	Muscle PRA 7-mers	3.94403	8.17e-05	0.00689832
172	GGUAAUA	Muscle PRA 7-mers	3.80613	0.000144	0.011652
173	GUGUGAU	Muscle PRA 7-mers	3.69753	0.000221	0.0171673
174	UGUGUUG	Muscle PRA 7-mers	3.67139	0.000245	0.0182996
175	GGAAUUG	Muscle PRA 7-mers	3.63662	0.00028	0.0201393
176	UGGGUAU	Muscle PRA 7-mers	3.59504	0.000329	0.0228185
177	GAGUGUG	Muscle PRA 7-mers	3.41765	0.000639	0.0418825
178	GGACUAU	Muscle PRA 7-mers	3.41424	0.000647	0.0418825
179	UGGAGUG	Muscle PRA 7-mers	3.38658	0.000715	0.0447913
180	GGAGUGU	Muscle PRA 7-mers	3.36155	0.000783	0.0471376
181	UAAUGUG	Muscle PRA 7-mers	3.35552	0.000801	0.0471376
182	UAACUGC	Muscle PRA 7-mers	3.32536	0.000892	0.0478152
183	UGGUAAC	Muscle PRA 7-mers	3.32406	0.000896	0.0478152
184	GGAGAAG	Muscle PRA 7-mers	3.32225	0.000902	0.0478152
185	GGUAACA	Muscle PRA 7-mers	3.31939	0.000911	0.0478152
