## Supplementary material for "An *in vivo* parallelized reporter assay to uncover tissue-specific splicing regulatory sequences in a multicellular animal": Table S8

### Sheet: Sheet1
Supplemental Table S8: summary of k-mers (4-7mers) with significant effects on splicing activity from the neuron-expressed PRA ibrary. columns provide sequence identity of k-mer, k-mer size, t-statistic from univariate linear regression, p-value and FDR adjusted p-value
	kmer	k-mer type	t-stat (k-mer splicing regulatory effect)	p-value	adjusted p-value (FDR)
1	UUGU	Neuronal PRA 4-mer	6.05061	1.88e-09	2.18e-07
2	UGUG	Neuronal PRA 4-mer	6.00009	2.55e-09	2.18e-07
3	UGCA	Neuronal PRA 4-mer	5.60654	2.52e-08	1.61e-06
4	UAAG	Neuronal PRA 4-mer	4.87083	1.25e-06	6.4e-05
5	GUUG	Neuronal PRA 4-mer	4.17563	3.17e-05	0.0011264
6	UGGU	Neuronal PRA 4-mer	4.15796	3.42e-05	0.0011264
7	GUGU	Neuronal PRA 4-mer	4.1083	4.24e-05	0.00120604
8	GCUU	Neuronal PRA 4-mer	3.90099	0.000101	0.00215467
9	AAGU	Neuronal PRA 4-mer	3.81266	0.000144	0.00283569
10	GGUA	Neuronal PRA 4-mer	3.69208	0.000232	0.00384
11	AGUU	Neuronal PRA 4-mer	3.68247	0.00024	0.00384
12	GGUU	Neuronal PRA 4-mer	3.58085	0.000355	0.00534588
13	AGGA	Neuronal PRA 4-mer	3.50184	0.000478	0.006336
14	AAGG	Neuronal PRA 4-mer	3.4983	0.000484	0.006336
15	GUGC	Neuronal PRA 4-mer	3.49245	0.000495	0.006336
16	GUUC	Neuronal PRA 4-mer	3.39484	0.000707	0.00861867
17	GGAG	Neuronal PRA 4-mer	3.29864	0.000998	0.0111082
18	GUAA	Neuronal PRA 4-mer	3.1252	0.00182	0.0194133
19	AGUG	Neuronal PRA 4-mer	3.00261	0.00273	0.0279552
20	GCAU	Neuronal PRA 4-mer	2.96115	0.00312	0.03072
21	GAAG	Neuronal PRA 4-mer	2.81617	0.00493	0.0450743
22	AGCA	Neuronal PRA 4-mer	2.79149	0.00532	0.0469628
23	AUCC	Neuronal PRA 4-mer	-2.76927	0.0057	0.04864
24	CCUG	Neuronal PRA 4-mer	-2.90836	0.0037	0.0350815
25	CGGG	Neuronal PRA 4-mer	-3.36	0.000802	0.00933236
26	GCGA	Neuronal PRA 4-mer	-3.73455	0.000196	0.003584
27	GCGC	Neuronal PRA 4-mer	-3.96903	7.61e-05	0.00177105
28	GCGG	Neuronal PRA 4-mer	-4.02878	5.93e-05	0.00151808
29	UGGC	Neuronal PRA 4-mer	-4.15129	3.52e-05	0.0011264
30	GGCG	Neuronal PRA 4-mer	-6.36423	2.72e-10	6.96e-08
31	UUGUG	Neuronal PRA 5-mer	6.71471	2.81e-11	2.52e-08
32	UGUGC	Neuronal PRA 5-mer	6.36834	2.65e-10	1.19e-07
33	AAGGA	Neuronal PRA 5-mer	5.55146	3.43e-08	7.69e-06
34	GCAUG	Neuronal PRA 5-mer	5.40931	7.52e-08	1.35e-05
35	AAGUU	Neuronal PRA 5-mer	4.97248	7.49e-07	0.000111976
36	UGCAU	Neuronal PRA 5-mer	4.67899	3.18e-06	0.000407494
37	UUUGU	Neuronal PRA 5-mer	3.89022	0.000105	0.010465
38	GGUAA	Neuronal PRA 5-mer	3.60063	0.000329	0.0295113
39	CUGCA	Neuronal PRA 5-mer	3.53498	0.000422	0.030774
40	GUUGU	Neuronal PRA 5-mer	3.52101	0.000445	0.030774
41	GUGUG	Neuronal PRA 5-mer	3.52055	0.000446	0.030774
42	AGGUU	Neuronal PRA 5-mer	3.41887	0.000648	0.0373937
43	UCCAU	Neuronal PRA 5-mer	-3.41098	0.000667	0.0373937
44	GCGGG	Neuronal PRA 5-mer	-3.41631	0.000654	0.0373937
45	GGCGC	Neuronal PRA 5-mer	-4.1223	3.99e-05	0.00447379
46	UGGCG	Neuronal PRA 5-mer	-5.75359	1.09e-08	3.26e-06
47	GCAUGC	Neuronal PRA 6-mer	5.82335	7.26e-09	6.58e-06
48	UUGUGC	Neuronal PRA 6-mer	5.55069	3.45e-08	1.56e-05
49	UGCAUG	Neuronal PRA 6-mer	5.15068	3e-07	9.07e-05
50	AAGUUG	Neuronal PRA 6-mer	4.44819	9.4e-06	0.0017106
51	GGUAAA	Neuronal PRA 6-mer	4.44738	9.43e-06	0.0017106
52	AAGGAU	Neuronal PRA 6-mer	4.37993	1.28e-05	0.00193493
53	GUUGUG	Neuronal PRA 6-mer	4.34171	1.52e-05	0.00196949
54	UUUGUG	Neuronal PRA 6-mer	3.89762	0.000102	0.0115642
55	AUUGUG	Neuronal PRA 6-mer	3.80309	0.00015	0.013605
56	GAAGUU	Neuronal PRA 6-mer	3.67156	0.000251	0.0206961
57	GAAGGA	Neuronal PRA 6-mer	3.62218	0.000303	0.0221866
58	GAGCUG	Neuronal PRA 6-mer	3.60956	0.000318	0.0221866
59	GGUUUG	Neuronal PRA 6-mer	3.52858	0.000432	0.0279874
60	UGUGUG	Neuronal PRA 6-mer	3.37418	0.000762	0.0460756
61	GGAGGC	Neuronal PRA 6-mer	3.33981	0.000862	0.0488646
62	GGAGAG	Neuronal PRA 6-mer	3.32066	0.000923	0.0492448
63	UGGCGC	Neuronal PRA 6-mer	-3.81542	0.000142	0.013605
64	UGCAUGC	Neuronal PRA 7-mer	4.63508	3.94e-06	0.00101712
65	GUUGUGC	Neuronal PRA 7-mer	4.58962	4.89e-06	0.00101712
66	AAGUUGC	Neuronal PRA 7-mer	4.40641	1.14e-05	0.0015808
67	UGGAGAG	Neuronal PRA 7-mer	4.00365	6.61e-05	0.0068744
68	UGGAAGG	Neuronal PRA 7-mer	3.678	0.000245	0.019188
69	GGAAGGA	Neuronal PRA 7-mer	3.61039	0.000318	0.019188
70	UGGUAAA	Neuronal PRA 7-mer	3.58798	0.000346	0.019188
71	AUUGUGC	Neuronal PRA 7-mer	3.57078	0.000369	0.019188
72	CGCAUGC	Neuronal PRA 7-mer	3.38998	0.000721	0.0333262
