## Supplementary material for "An *in vivo* parallelized reporter assay to uncover tissue-specific splicing regulatory sequences in a multicellular animal": Table S7

### Sheet: Sheet1
Supplemental Table S7: summary of intronic elements leading to cryptic splicing (>5%). Columns provide sequence identity of intronic element, 5' splice site (between nucleotides 3 and 4 in sequence), cryptic isoform percentage, bin identity, and IUPAC consensus per bin.
PRA intronic element	Cryptic splice site (between base 3 and 4)	Cryptic%	Bin	Consensus
TAAGACGTTA	UUGGUAAG	75.64	Bin1	UKGGURAG
TAAGACGTTA	UUGGUAAG	75.64	Bin1	UKGGURAG
TAAGATTACT	UUGGUAAG	72.22	Bin1	UKGGURAG
TGAGTAGCGC	UUGGUGAG	69.8	Bin1	UKGGURAG
CCAAGTGAGT	CAAGUGAG	66.73	Bin1	UKGGURAG
TAAGGATTCT	UUGGUAAG	64.25	Bin1	UKGGURAG
GGTAAGAATA	GGGGUAAG	63.64	Bin1	UKGGURAG
TTTGTGTAAG	UGUGUAAG	63.49	Bin1	UKGGURAG
GTAAGCACAA	UGGGUAAG	61.72	Bin1	UKGGURAG
CTGCAGGTAA	CAGGUAA	60.42	Bin1	UKGGURAG
TGGGTCGTAA	UUGGUGGG	59.74	Bin1	UKGGURAG
GTAAGATTAA	UGGGUAAG	58.67	Bin2	YKGGUAAG
TAAGACTAAG	UUGGUAAG	55.21	Bin2	YKGGUAAG
TAAGCGCAAG	UUGGUAAG	54.79	Bin2	YKGGUAAG
TAAGCAGCCG	UUGGUAAG	54.68	Bin2	YKGGUAAG
TAAGGGCAGA	UUGGUAAG	54.12	Bin2	YKGGUAAG
GTGGGTTGTG	UGGGUGGG	54.05	Bin2	YKGGUAAG
ACAGGTATGG	CAGGUAUG	54	Bin2	YKGGUAAG
GGTAAGGCCG	GGGGUAAG	53.33	Bin2	YKGGUAAG
TGGTAGGTGC	GUGGUAGG	51.27	Bin2	YKGGUAAG
TAAGAAACAA	UGGUAAG	50.18	Bin2	YKGGUAAG
CAACCCGGTA	CCGGUA	47.68	Bin2	YKGGUAAG
AACGAGGTAG	UGGGUAG	46.99	Bin3	UKGGUARG
CGAAGTAAGC	GAAGUAAG	45.45	Bin3	UKGGUARG
TCAGTGAGTA	UUGGUCAG	39.5034	Bin3	UKGGUARG
GTGCGTAATA	UGGGUGCG	33.5548	Bin3	UKGGUARG
CAGGTGAAGA	UUGGCAGG	31.1475	Bin3	UKGGUARG
CGGGTGAGGC	UUGGCGGG	31.0502	Bin3	UKGGUARG
GTAGGCAATG	UGGGUAGG	23.7603	Bin3	UKGGUARG
GTACGGGATT	UGGGUACG	21.875	Bin3	UKGGUARG
AAACTAGGTT	CUAGUU	18.34	Bin3	UKGGUARG
AAATCATGCT	UUGGAAAU	16.29	Bin3	UKGGUARG
TATGCACTCC	UUGGUAUG	15	Bin4	UUGGUAMG
TACGACCTTG	AUUGUACG	14.95	Bin4	UUGGUAMG
TAATTATGCA	UUGGUAAU	14.57	Bin4	UUGGUAMG
TGAGAGAAAG	UUGGUGAG	13.92	Bin4	UUGGUAMG
TTGGTGGTTA	UUGGUUGG	12.42	Bin4	UUGGUAMG
GGAGGTACCG	GAGGUACC	12.32	Bin4	UUGGUAMG
TACGGGATTC	UUGGUACG	12.15	Bin4	UUGGUAMG
AGGTATAAGG	GAGGUAUA	12.14	Bin4	UUGGUAMG
TACGGATGAT	UUGGUACG	11.95	Bin4	UUGGUAMG
TAATATCAAG	AUUGUAAU	11.7	Bin4	UUGGUAMG
TACGAAGTAT	UUGGUACG	11.7	Bin4	UUGGUAMG
GTCAGTGTTG	UGGGUCAG	10.56	Bin5	UKGGUAWK
GTAATACGTA	AGGGUAAU	9.59	Bin5	UKGGUAWK
TATGCCATCG	UUGGUAUG	9.36	Bin5	UKGGUAWK
GTAAAGGCTT	UGGGUAAA	8.05	Bin5	UKGGUAWK
CGCTGTACGT	GCUGUACG	7.85	Bin5	UKGGUAWK
AGTATGTTAC	GGAGUAUG	7.81	Bin5	UKGGUAWK
CTAGGTATTA	UAGGUAUUA	6.91	Bin5	UKGGUAWK
TACGGCTTAT	UUGGUACGGCUUAU	6.54	Bin5	UKGGUAWK
AAATGGTAAG	UGUGUAAG	5.94	Bin5	UKGGUAWK
TAATCCCGAA	UUGGUAAUCCCGAA	5.7	Bin5	UKGGUAWK
TATGACGATA	UUGGUAUGACGAUA	5.15	Bin5	UKGGUAWK
