## Supplementary material for "An *in vivo* parallelized reporter assay to uncover tissue-specific splicing regulatory sequences in a multicellular animal": Table S6

### Sheet: Sheet1
Supplemental Table S6: summary of small scale replicate PRA experiments. Columns provide sequence identity of intronic element, PSI values for each replicate, and primer used for reference
PRA intronic element	Neuronal Smaller-Scale PRA Replicate 1 PSI	Neuronal Smaller-Scale PRA Replicate 2 PSI	Muscle Smaller-Scale PRA Replicate 1 PSI	Muscle Smaller-Scale PRA Replicate 2 PSI	PRA intronic element forward primer
TGAAGATAAG	42.0111	49.6498	30.5609	33.4103	oSB 100
ATAAGTTCTA	50.303	56.6525	30.9751	32.9552	oSB 102
TAAGCAATGC	16.8246	24.5033	9.66702	13.4534	oSB 104
CAACCCGGTA	14.4494	14.1325	3.13069	3.84505	oSB 108
TAATTATGCA	41.6295	44.7635	20.271	23.7749	oSB 110
AACGAGGTAG	12.5647	10.7895	3.03759	3.32861	oSB 112
ATCGGTAACA	33.1395	36.6224	15.6654	16.7044	oSB 114
AAACTAGGTT	27.5123	34.5058	14.042	13.7745	oSB 116
TGTTGCAGTG	32.0591	34.7787	9.17051	12.2583	oSB 118
GTAAGCACAA	4.05405	0	7.33138	6.45161	oSB 120
CGAGGTCACC	6.39197	7.10736	2.5103	2.67389	oSB 122
TAAGGGCAGA	7.72201	10.3774	9.84004	10.0298	oSB 124
TCAGTGAGTA	34.5599	42.8571	20.3408	20.884	oSB 126
GTGGGTTGTG	38.0497	42.3395	30.9917	30.2521	oSB 128
TAAGACGTTA	21.2766	24.3902	4.65116	5.03145	oSB 130
GTAACTCGCA	53.9378	56.1775	47.9452	48.7179	oSB 132
CTAGGTTATT	20.2403	21.7197	6.639	6.53032	oSB 134
TGGGTCGTAA	27.1879	32.0652	14.6291	14.2028	oSB 136
CCAAAGGGTA	4.48878	10.4478	4.78927	5.85571	oSB 138
ACAGGTATGG	22.2548	25.2199	14.4945	12.4934	oSB 140
TAAGCAGCCG	14.5523	15.5765	5.5207	5.70267	oSB 142
AGATGGTGCT	0.595705	0.748285	0.175719	0.151286	oSB 144
AGGCCAAACA	14.4184	17.6682	6.99668	7.22176	oSB 148
TTAAAGTGCA	32.6607	41.1224	8.68802	11.4123	oSB 150
TGTAGGTCTG	31.9793	34.6359	11.9885	12.1674	oSB 152
CATCGGTAGG	13.285	13.1295	3.65449	4.15722	oSB 154
GTAAAGGCTT	40.0436	47.6707	11.0848	12.7834	oSB 156
CTAGTGGTAA	25.2528	27.7323	7.91565	8.91649	oSB 158
GGAAGGTGAA	14.8507	14.4673	4.18605	4.40091	oSB 160
TGGTAGGTGC	36.7482	41.236	13.6889	13.9227	oSB 162
GGTAAGGCCG	18.136	18.1306	7.28134	8.55422	oSB 164
TACACAGGTC	33.1666	41.0097	20.7327	22.2857	oSB 166
TATGGTAGTG	43.1755	48.3786	20.8627	22.9904	oSB 168
TACAGGTGAT	0	10.2041	0	3.90651	oSB 172
ATGATGATCA	19.1088	18.7896	6.62489	8.20619	oSB 174
GCACAGGTCG	12.1708	14.7873	5.38979	6.49012	oSB 176
GTCACAGCAA	12.0221	10.6618	7.07965	8.70712	oSB 178
CGGGAAGCGA	11.4486	11.6618	3.83212	5.04667	oSB 180
AAAATTCAAC	16.1337	15.0452	7.57266	7.83416	oSB 182
GGTTCCTGTT	15.7677	17.9928	6.62021	7.5545	oSB 184
TCCTTTGCTG	26.297	27.9942	8.20931	9.56946	oSB 186
TGCCAAAAAT	15.0357	16.6308	5.37815	5.41527	oSB 188
TATAATCACA	25.5762	28.9079	7.52784	8.4083	oSB 190
GTGGAACGTG	19.2603	21.5286	6.39675	8.2793	oSB 192
TAAGCGCAAG	14.0321	17.1996	6.3742	8.29883	oSB 194
AGAGAGAAGT	40.0918	45.5975	26.1343	29.8038	oSB 196
TAGGTACTCG	19.471	20.5305	8.86076	10.3347	oSB 198
AGGCTACCCT	15.7119	16.4296	7.19074	8.82069	oSB 200
TGTAAAAGCA	32.8421	43.4516	6.50535	8.02784	oSB 202
CTGCAGGTAA	23.9004	25.3756	16.6667	20.4545	oSB 36
TTTGTGTAAG	27.2727	46.6805	12.6923	11.9128	oSB 38
TAAGACGTTA	20.7462	28.489	7.7347	8.92425	oSB 40
TATAATCACA	25.5762	28.9079	7.52784	8.4083	oSB 54
TGAGTAGCGC	11.0048	16.3265	8.08458	6.78405	oSB 62
ACATCGTAAG	27.6596	34.6667	14.2259	16.5689	oSB 64
TAAGGATTCT	16.5849	20.9048	6	8.18222	oSB 66
AGATTCAAAC	20.1632	20	9.18845	9.15816	oSB 68
AAGGATAAGT	71.4586	80.3169	68.2706	67.1491	oSB 70
CCAAGTGAGT	17.0971	22.0994	9.11587	9.28053	oSB 72
AAATGGTAAG	19.494	26.9231	10.8821	13.5722	oSB 74
ACGGACAAAG	25.4499	31.1285	18.061	20.0336	oSB 76
TCAAGGTGAA	2.6178	4.16667	3.23847	2.10615	oSB 78
GTAGGCAATG	31.5821	34.7478	16.1453	16.6777	oSB 80
ATGGGATAAG	60.1027	67.7515	49.1501	49.3557	oSB 82
TAAGATTACT	21.1191	26.1592	11.2121	11.4702	oSB 84
AAAGTACAGG	19.2467	22.0633	13.4189	12.2821	oSB 86
CACACTGGTA	20.905	25.0494	4.52461	5.43759	oSB 88
GTCAGTGTTG	10.0196	16.622	5.06596	4.47994	oSB 90
TAAGACTAAG	19.9688	19.814	7.69231	19.1489	oSB 92
GTAAGATTAA	25.3695	35.4949	17.1385	19.3701	oSB 94
TAAGAAACAA	20.0298	22.0871	8	7.18182	oSB 96
