## Supplementary material for "An *in vivo* parallelized reporter assay to uncover tissue-specific splicing regulatory sequences in a multicellular animal": Table S3

### Sheet: Sheet1
Supplemental Table S3: list of switch-like splicing events used in PAM analysis. Exon/intron coordinates and PSI values at different developmental stages of interest are provided
Gene.Name	Gene.ID	Developmental Stage	Neuronal Tissue	Muscle Tissue	Mean dPSI	Chromosome	Strand	Switch Exon coordinates (WBPS15 release)	Exon coordinates (WBPS15 release)	Intron coordinates (WBPS15 release)
Y67D8A.2	WBGene00022059	Embryo T4	0.08	0.76	0.69	IV	+	3241557-3241616	3239970-3240449, 3241557-3241616, 3243455, 3243520-3243545	3240450-3240520, 3241486-3241556, 3241617-3241687, 3243384-3243454
Y67D8A.2	WBGene00022059	L4	0.25	0.75	0.51	IV	+	3241557-3241616	3239970-3240449, 3241557-3241616, 3243455, 3243520-3243545	3240450-3240520, 3241486-3241556, 3241617-3241687, 3243384-3243454
kvs-5	WBGene00021948	Adult	0.01	0.56	0.54	IV	+	751381-751434	751088-751288, 751381-751434, 751583-751684	751289-751359, 751310-751380, 751435-751505, 751512-751582
kvs-5	WBGene00021948	L4	0.11	1	0.89	IV	+	750037-750060	749791-749971, 750037-750060, 750200-750292	749972-750036, 750061-750131, 750129-750199
Y37E3.17	WBGene00021355	Adult	0.83	0.15	0.69	I	+	2133852-2133872	2128590-2128773, 2133852-2133872, 2134787-2134920	2128774-2128844, 2133781-2133851, 2133873-2133943, 2134716-2134786
T22D1.3	WBGene00020682	Embryo T4	0.9	0.38	0.53	IV	+	6914810-6914845	6914162-6914235, 6914810-6914845, 6915078, 6915081-6915552	6914236-6914306, 6914739-6914809, 6914846-6914916, 6915007-6915077
spat-3	WBGene00020496	L4	0.14	0.9	0.77	X	-	4598614-4598667	4598010-4598479, 4598614-4598667, 4598750-4598922	4598480-4598550, 4598543-4598613, 4598668-4598738, 4598679-4598749
tmc-1	WBGene00020490	L4	0.57	0.05	0.52	X	+	1174886-1175053	1174511-1174607, 1174886-1175053, 1175169-1175286	1174608-1174678, 1174815-1174885, 1175054-1175124, 1175098-1175168
esyt-2	WBGene00020443	Embryo T4	0.92	0.36	0.53	III	-	6226487-6226567	6226180-6226255, 6226487-6226567, 6226842-6226994	6226256-6226326, 6226416-6226486, 6226568-6226638, 6226771-6226841
H06I04.6	WBGene00019170	L4	0.89	0.19	0.71	III	-	3063008-3063109	3062754-3062885, 3063008-3063109, 3063961-3064343	3062886-3062956, 3062937-3063007, 3063110-3063180, 3063890-3063960
H06I04.6	WBGene00019170	Adult	1	0.44	0.55	III	-	3063008-3063109	3062754-3062885, 3063008-3063109, 3063961-3064343	3062886-3062956, 3062937-3063007, 3063110-3063180, 3063890-3063960
flap-1	WBGene00018998	Embryo T4	0.02	0.88	0.87	III	-	6927717-6927765	6927627-6927716, 6927717-6927765, 6927766-6927825, 6928560-6928676	6927826-6927896, 6928489-6928559
flap-1	WBGene00018998	L4	0.07	0.81	0.75	III	-	6927717-6927765	6927627-6927716, 6927717-6927765, 6927766-6927825, 6928560-6928676	6927826-6927896, 6928489-6928559
flap-1	WBGene00018998	Embryo T0	0.01	0.56	0.54	III	-	6927717-6927765	6927627-6927716, 6927717-6927765, 6927766-6927825, 6928560-6928676	6927826-6927896, 6928489-6928559
acl-4	WBGene00018657	Adult	0.78	0.03	0.77	X	-	2069526-2069588	2068515-2068752, 2069526-2069588, 2069690-2069972	2068753-2068823, 2069455-2069525, 2069589-2069659, 2069619-2069689
C49H3.6	WBGene00016792	Embryo T4	0.17	0.81	0.64	IV	+	7906035-7906196	7905741-7905928, 7906035-7906196, 7906783-7907095	7905929-7905999, 7905964-7906034, 7906197-7906267, 7906712-7906782
C49H3.6	WBGene00016792	L4	0.38	0.91	0.55	IV	+	7906035-7906196	7905741-7905928, 7906035-7906196, 7906783-7907095	7905929-7905999, 7905964-7906034, 7906197-7906267, 7906712-7906782
fhod-1	WBGene00016735	Embryo T4	0.09	0.85	0.79	I	-	5062125-5062598	5061852-5061998, 5062125-5062598, 5063151-5063323	5061999-5062069, 5062054-5062124, 5062599-5062669, 5063080-5063150
fhod-1	WBGene00016735	L4	0.36	0.97	0.63	I	-	5062125-5062598	5061852-5061998, 5062125-5062598, 5063151-5063323	5061999-5062069, 5062054-5062124, 5062599-5062669, 5063080-5063150
cdgs-1	WBGene00016384	L4	0.21	0.9	0.71	IV	-	7815471-7815500	7815128-7815311, 7815471-7815500, 7815579-7815733	7815312-7815382, 7815400-7815470, 7815501-7815571, 7815508-7815578
C07A12.7	WBGene00015561	L4	0.84	0.17	0.69	X	-	4519352-4519453	4518427-4518685, 4519352-4519453, 4519521-4519887	4518686-4518756, 4519281-4519351, 4519454-4519520
C07A12.7	WBGene00015561	Adult	0.68	0.08	0.61	X	-	4519352-4519453	4518427-4518685, 4519352-4519453, 4519521-4519887	4518686-4518756, 4519281-4519351, 4519454-4519520
best-22	WBGene00013921	Adult	0.1	0.64	0.57	IV	+	12353014-12353055	12352168-12352311, 12353014-12353055, 12353144-12353295	12352312-12352382, 12352943-12353013, 12353056-12353126, 12353073-12353143
zoo-1	WBGene00013683	Adult	0.02	0.96	0.95	I	+	14542264-14542380	14541264-14541807, 14542264-14542380, 14543340-14543406	14541808-14541878, 14542193-14542263, 14542381-14542451, 14543269-14543339
zoo-1	WBGene00013683	L4	0.11	0.88	0.79	I	+	14542264-14542380	14541264-14541807, 14542264-14542380, 14543340-14543406	14541808-14541878, 14542193-14542263, 14542381-14542451, 14543269-14543339
zoo-1	WBGene00013683	Embryo T4	0.25	0.97	0.73	I	+	14542264-14542380	14541264-14541807, 14542264-14542380, 14543340-14543406	14541808-14541878, 14542193-14542263, 14542381-14542451, 14543269-14543339
cccp-1	WBGene00013042	L4	0.88	0.27	0.6	III	+	12481728-12481754	12481607-12481676, 12481728-12481754, 12482790-12482945	12481677-12481727, 12481755-12481825, 12482719-12482789
clip-1	WBGene00010796	Adult	0.33	0.94	0.62	III	-	9267416-9267619	9266124-9266198, 9267416-9267619, 9267824-9267933	9266199-9266269, 9267345-9267415, 9267620-9267690, 9267753-9267823
gpdh-2	WBGene00010778	Adult	0.97	0.24	0.74	III	-	9855937-9855963	9855125-9855583, 9855937-9855963, 9856091-9856231	9855584-9855654, 9855866-9855936, 9855964-9856034, 9856020-9856090
uig-1	WBGene00009337	L4	0.26	0.95	0.71	V	-	13275569-13275685	13275298-13275396, 13275569-13275685, 13275877-13276356	13275397-13275467, 13275498-13275568, 13275686-13275756, 13275806-13275876
din-1	WBGene00008549	L4	0.86	0.11	0.76	II	-	11623936-11624523	11623689-11623796, 11623936-11624523, 11624629-11625273	11623797-11623867, 11623865-11623935, 11624524-11624594, 11624558-11624628
C14H10.2	WBGene00007592	L4	0.11	0.89	0.8	X	-	10244605-10244772	10244059-10244292, 10244605-10244772, 10245059-10245175	10244293-10244363, 10244534-10244604, 10244773-10244843, 10244988-10245058
C14H10.2	WBGene00007592	Embryo T4	0.02	0.73	0.72	X	-	10244605-10244772	10244059-10244292, 10244605-10244772, 10245059-10245175	10244293-10244363, 10244534-10244604, 10244773-10244843, 10244988-10245058
unc-82	WBGene00006814	L4	0.63	0	0.61	IV	+	7437938-7438054	7437666-7437859, 7437938-7438054, 7438188-7438323	7437860-7437930, 7437867-7437937, 7438055-7438125, 7438117-7438187
unc-82	WBGene00006814	Adult	0.74	0.19	0.53	IV	+	7437938-7438054	7437666-7437859, 7437938-7438054, 7438188-7438323	7437860-7437930, 7437867-7437937, 7438055-7438125, 7438117-7438187
unc-68	WBGene00006801	Adult	0.05	0.98	0.95	V	-	6908834-6908875	6908513-6908598, 6908834-6908875, 6908956-6909243	6908599-6908669, 6908763-6908833, 6908876-6908946, 6908885-6908955
unc-68	WBGene00006801	Adult	0.39	0.94	0.57	V	-	6908834-6908875	6908513-6908598, 6908834-6908875, 6908956-6909243	6908599-6908669, 6908763-6908833, 6908876-6908946, 6908885-6908955
unc-68	WBGene00006801	Adult	0.15	0.77	0.62	V	-	6908834-6908875	6908513-6908598, 6908834-6908875, 6908956-6909243	6908599-6908669, 6908763-6908833, 6908876-6908946, 6908885-6908955
unc-53	WBGene00006788	L4	0.2	0.98	0.79	II	-	11060197-11060217	11058603-11060064, 11060197-11060217, 11060263-11060400	11060065-11060135, 11060126-11060196, 11060218-11060262
unc-53	WBGene00006788	Adult	0.22	0.91	0.7	II	-	11060197-11060217	11058603-11060064, 11060197-11060217, 11060263-11060400	11060065-11060135, 11060126-11060196, 11060218-11060262
unc-53	WBGene00006788	Embryo T4	0.18	0.81	0.63	II	-	11060197-11060217	11058603-11060064, 11060197-11060217, 11060263-11060400	11060065-11060135, 11060126-11060196, 11060218-11060262
unc-44	WBGene00006780	L4	0.81	0.04	0.79	IV	+	5982283-5982300	5981070-5981422, 5982283-5982300, 5982435-5982567	5981423-5981493, 5982212-5982282, 5982301-5982371, 5982364-5982434
unc-44	WBGene00006780	Adult	0.93	0.19	0.75	IV	+	5982283-5982300	5981070-5981422, 5982283-5982300, 5982435-5982567	5981423-5981493, 5982212-5982282, 5982301-5982371, 5982364-5982434
unc-44	WBGene00006780	Embryo T4	0.83	0.14	0.71	IV	+	5982283-5982300	5981070-5981422, 5982283-5982300, 5982435-5982567	5981423-5981493, 5982212-5982282, 5982301-5982371, 5982364-5982434
unc-16	WBGene00006755	L4	0.81	0.18	0.65	III	+	9554098-9554181	9553676-9553723, 9554098-9554181, 9554443-9554590	9553724-9553794, 9554027-9554097, 9554182-9554252, 9554372-9554442
twk-31	WBGene00006683	L4	0.15	0.97	0.84	III	+	11423188-11423212	11422928-11423081, 11423188-11423212, 11423441-11423542	11423082-11423152, 11423117-11423187, 11423213-11423283, 11423370-11423440
kdin-1	WBGene00006490	Embryo T4	0.1	0.66	0.59	IV	+	11046187-11046243	11045924-11046079, 11046187-11046243, 11046474-11046588	11046080-11046150, 11046116-11046186, 11046244-11046314, 11046403-11046473
spk-1	WBGene00004980	Adult	0.79	0.26	0.53	III	+	9460518-9460694	9459984-9460223, 9460518-9460694, 9461066-9461146	9460224-9460294, 9460447-9460517, 9460695-9460765, 9460995-9461065
rme-8	WBGene00004378	L4	0.61	0.09	0.52	I	+	8092392-8092415	8092071-8092281, 8092392-8092415, 8093337-8093790	8092282-8092352, 8092321-8092391, 8092416-8092486, 8093266-8093336
rbc-1	WBGene00004313	Adult	0.82	0.04	0.8	X	+	14622571-14622615	14622375-14622473, 14622571-14622615, 14622758-14623027	14622474-14622544, 14622500-14622570, 14622616-14622686, 14622687-14622757
rbc-1	WBGene00004313	L4	0.77	0.02	0.75	X	+	14622571-14622615	14622375-14622473, 14622571-14622615, 14622758-14623027	14622474-14622544, 14622500-14622570, 14622616-14622686, 14622687-14622757
ptp-3	WBGene00004215	Adult	0.86	0.16	0.73	II	+	10984202-10984273	10983998-10984121, 10984202-10984273, 10984385-10984469	10984122-10984192, 10984131-10984201, 10984274-10984344, 10984314-10984384
ptp-3	WBGene00004215	Embryo T4	0.79	0.15	0.67	II	+	10984202-10984273	10983998-10984121, 10984202-10984273, 10984385-10984469	10984122-10984192, 10984131-10984201, 10984274-10984344, 10984314-10984384
ppk-1	WBGene00004087	Embryo T4	0.81	0.2	0.61	I	+	5362068-5362118	5360713-5360797, 5362068-5362118, 5363016-5363270	5360798-5360867, 5362119-5362189, 5362945-5363015
ppk-1	WBGene00004087	L4	0.6	0.06	0.56	I	+	5362068-5362118	5360713-5360797, 5362068-5362118, 5363016-5363270	5360798-5360867, 5362119-5362189, 5362945-5363015
mct-4	WBGene00003986	L4	0.3	0.93	0.63	X	-	4922707-4922841	4922018-4922088, 4922707-4922841, 4922930-4923055	4922089-4922159, 4922636-4922706, 4922842-4922912, 4922859-4922929
mct-4	WBGene00003986	Adult	0.01	0.64	0.63	X	-	4922707-4922841	4922018-4922088, 4922707-4922841, 4922930-4923055	4922089-4922159, 4922636-4922706, 4922842-4922912, 4922859-4922929
nfm-1	WBGene00003593	L4	0.07	0.87	0.81	III	+	6163399-6163619	6163019-6163193, 6163399-6163619, 6164293-6164582, 6164588	6163194-6163264, 6163328-6163398, 6163620-6163690, 6164222-6164292
mig-6	WBGene00003242	Adult	0.3	0.98	0.69	V	+	7832446-7832658	7831588-7832371, 7832446-7832658, 7832981-7833334	7832372-7832442, 7832375-7832445, 7832659-7832729, 7832910-7832980
frm-1	WBGene00001488	Embryo T4	0.66	0.13	0.55	I	-	14882055-14893742	14881052-14881174, 14882055-14893742, 14894576-14894643	14881175-14881245, 14881984-14882054, 14893743-14893813, 14894505-14894575
etr-1	WBGene00001340	Embryo T0	0.15	0.86	0.74	II	+	167174-167386	166961-167078, 167174-167386, 167904-168047	167079-167149, 167103-167173, 167387-167457, 167833-167903
F35A5.8	WBGene00001335	L4	0.02	0.74	0.74	X	-	3801748-3801786	3801518-3801607, 3801748-3801786, 3801865-3801957	3801608-3801678, 3801677-3801747, 3801787-3801857, 3801794-3801864
F35A5.8	WBGene00001335	Embryo T4	0.09	0.66	0.57	X	-	3801748-3801786	3801518-3801607, 3801748-3801786, 3801865-3801957	3801608-3801678, 3801677-3801747, 3801787-3801857, 3801794-3801864
egl-8	WBGene00001177	Adult	0.11	0.66	0.56	V	+	23562-23645	23159-23294, 23562-23645, 23793-23896	23295-23365, 23491-23561, 23646-23716, 23722-23792
dyn-1	WBGene00001130	L4	0.88	0.13	0.76	X	+	15572514-15572595	15571955-15572340, 15572514-15572595, 15572877-15573696	15572341-15572411, 15572443-15572513, 15572596-15572666, 15572806-15572876
dpy-23	WBGene00001082	Adult	0.95	0.1	0.87	X	+	4390832-4390849	4389907-4390089, 4390832-4390849, 4391039-4391174	4390090-4390160, 4390761-4390831, 4390850-4390920, 4390968-4391038
dpy-23	WBGene00001082	L4	0.84	0.06	0.8	X	+	4390832-4390849	4389907-4390089, 4390832-4390849, 4391039-4391174	4390090-4390160, 4390761-4390831, 4390850-4390920, 4390968-4391038
dpy-23	WBGene00001082	Embryo T4	0.7	0.19	0.52	X	+	4390832-4390849	4389907-4390089, 4390832-4390849, 4391039-4391174	4390090-4390160, 4390761-4390831, 4390850-4390920, 4390968-4391038
deb-1	WBGene00000942	Embryo T0	0.85	0.15	0.7	IV	-	7086067-7086099	7085216-7085857, 7086067-7086099, 7086183-7086273	7085858-7085928, 7085996-7086066, 7086100-7086170, 7086112-7086182
deb-1	WBGene00000942	Embryo T4	0.6	0.04	0.58	IV	-	7086067-7086099	7085216-7085857, 7086067-7086099, 7086183-7086273	7085858-7085928, 7085996-7086066, 7086100-7086170, 7086112-7086182
clr-1	WBGene00000548	Embryo T4	0.16	0.67	0.51	II	+	5469109-5469174	5468884-5468983, 5469109-5469174, 5469389-5469561	5468984-5469054, 5469038-5469108, 5469175-5469245, 5469318-5469388
zoo-1	WBGene00013683	Adult	0.02	0.96	0.95	I	+	14542264-14542380	14541264-14541807, 14542264-14542380, 14543340-14543406	14541808-14541878, 14542193-14542263, 14542381-14542451, 14543269-14543339
flap-1	WBGene00018998	Embryo T4	0.02	0.88	0.87	III	-	6927717-6927765	6927627-6927716, 6927717-6927765, 6927766-6927825, 6928560-6928676	6927826-6927896, 6928489-6928559
dpy-23	WBGene00001082	Adult	0.95	0.1	0.87	X	+	4390832-4390849	4389907-4390089, 4390832-4390849, 4391039-4391174	4390090-4390160, 4390761-4390831, 4390850-4390920, 4390968-4391038
twk-31	WBGene00006683	L4	0.15	0.97	0.84	III	+	11423188-11423212	11422928-11423081, 11423188-11423212, 11423441-11423542	11423082-11423152, 11423117-11423187, 11423213-11423283, 11423370-11423440
C07A12.7	WBGene00015561	Embryo T0	0	0.84	0.83	X	-	4519352-4519453	4518427-4518685, 4519352-4519453, 4519521-4519887	4518686-4518756, 4519281-4519351, 4519454-4519520
cccp-1	WBGene00013042	L4	0.88	0.07	0.83	III	+	12481728-12481754	12481607-12481676, 12481728-12481754, 12482790-12482945	12481677-12481727, 12481755-12481825, 12482719-12482789
nfm-1	WBGene00003593	L4	0.07	0.87	0.81	III	+	6163399-6163619	6163019-6163193, 6163399-6163619, 6164293-6164582, 6164588	6163194-6163264, 6163328-6163398, 6163620-6163690, 6164222-6164292
dpy-23	WBGene00001082	Adult	0.95	0.16	0.81	X	+	4390832-4390849	4389907-4390089, 4390832-4390849, 4391039-4391174	4390090-4390160, 4390761-4390831, 4390850-4390920, 4390968-4391038
rbc-1	WBGene00004313	Adult	0.82	0.04	0.8	X	+	14622571-14622615	14622375-14622473, 14622571-14622615, 14622758-14623027	14622474-14622544, 14622500-14622570, 14622616-14622686, 14622687-14622757
cdgs-1	WBGene00016384	Embryo T4	0.1	0.89	0.8	IV	-	7815471-7815500	7815128-7815311, 7815471-7815500, 7815579-7815733	7815312-7815382, 7815400-7815470, 7815501-7815571, 7815508-7815578
dpy-23	WBGene00001082	L4	0.84	0.06	0.8	X	+	4390832-4390849	4389907-4390089, 4390832-4390849, 4391039-4391174	4390090-4390160, 4390761-4390831, 4390850-4390920, 4390968-4391038
egl-8	WBGene00001177	Embryo T4	0.15	0.93	0.79	V	+	23562-23645	23159-23294, 23562-23645, 23793-23896	23295-23365, 23491-23561, 23646-23716, 23722-23792
unc-53	WBGene00006788	L4	0.2	0.98	0.79	II	-	11060197-11060217	11058603-11060064, 11060197-11060217, 11060263-11060400	11060065-11060135, 11060126-11060196, 11060218-11060262
unc-44	WBGene00006780	L4	0.81	0.04	0.79	IV	+	5982283-5982300	5981070-5981422, 5982283-5982300, 5982435-5982567	5981423-5981493, 5982212-5982282, 5982301-5982371, 5982364-5982434
fhod-1	WBGene00016735	Embryo T4	0.09	0.85	0.79	I	-	5062125-5062598	5061852-5061998, 5062125-5062598, 5063151-5063323	5061999-5062069, 5062054-5062124, 5062599-5062669, 5063080-5063150
zoo-1	WBGene00013683	L4	0.11	0.88	0.79	I	+	14542264-14542380	14541264-14541807, 14542264-14542380, 14543340-14543406	14541808-14541878, 14542193-14542263, 14542381-14542451, 14543269-14543339
