## Supplementary material for "An *in vivo* parallelized reporter assay to uncover tissue-specific splicing regulatory sequences in a multicellular animal": Table S1

### Sheet: Sheet1
Supplemental Table S1: list of primers and oligonucleotides used in this study
	Primer names	Primer Sequences	Keywords	Description
1	oSB29	GAACAGTACGGTACTAAGCAAC NNNNNNNN GAAGAGTAATTGGACTCAGAAG	MiSeq cDNA library prep	Reverse primer to introduce UMI to the transcript
2	oSB30	GATTACAAGGATGACGATGACAAG	MiSeq cDNA library prep	Forward primer to amplify cDNA by PCR (Anneals upstream of Exon 1 of minigene in SV40 region)
3	oSB31	CAACAGTACGGTACTAAGCAAGTC	MiSeq cDNA library prep	Reverse primer to amplify cDNA by PCR (Anneals to oSB29 introduced overhang)
4	oSB 70	AGAGACATGGTTTCAAATTGG AAGGATAAGT TGcTaTGTCGTTTTTcAAacc	Enh1	Forward primer to insert neuronal enhancer 1 intronic element into minigene
5	oSB 71	ACTCAGAAGTACGTA GACGCAGTGT TTAACGAATGTGTGGTGGAAG	Enh1 barcode	Reverse primer to insert corresponding barcode of neuronal enhancer 1 intronic element into minigene
6	oSB 82	AGAGACATGGTTTCAAATTGG ATGGGATAAG TGcTaTGTCGTTTTTcAAacc	Enh 2	Forward primer to insert neuronal enhancer 2 intronic element into minigene
7	oSB 83	ACTCAGAAGTACGTA CCCCGTTAGT TTAACGAATGTGTGGTGGAAG	Enh 2 barcode	Reverse primer to insert corresponding barcode of neuronal enhancer 2 intronic element into minigene
8	oSB 211	AGAGACATGGTTTCAAATTGG TAAATTGTCG TGcTaTGTCGTTTTTcAAacc	Enh 3	Forward primer to insert neuronal enhancer 3 intronic element into minigene
9	oSB 212	ACTCAGAAGTACGTA ACCTTCAATA TTAACGAATGTGTGGTGGAAG	Enh 3 barcode	Reverse primer to insert corresponding barcode of neuronal enhancer 3 intronic element into minigene
10	oSB 196	AGAGACATGGTTTCAAATTGG AGAGAGAAGT TGcTaTGTCGTTTTTcAAacc	Enh 4	Forward primer to insert neuronal enhancer 4 intronic element into minigene
11	oSB 197	ACTCAGAAGTACGTA GACGTTTTAA TTAACGAATGTGTGGTGGAAG	Enh 4 barcode	Reverse primer to insert corresponding barcode of neuronal enhancer 4 intronic element into minigene
12	oSB 225	AGAGACATGGTTTCAAATTGG TCCAAGCAAG TGcTaTGTCGTTTTTcAAacc	Enh 5	Forward primer to insert neuronal enhancer 5 intronic element into minigene
13	oSB 226	ACTCAGAAGTACGTA GTCAGCAAGG TTAACGAATGTGTGGTGGAAG	Enh 5 barcode	Reverse primer to insert corresponding barcode of neuronal enhancer 5 intronic element into minigene
14	oSB 118	AGAGACATGGTTTCAAATTGG TGTTGCAGTG TGcTaTGTCGTTTTTcAAacc	Enh 6	Forward primer to insert neuronal enhancer 6 intronic element into minigene
15	oSB 119	ACTCAGAAGTACGTA TGGTTGAGCC TTAACGAATGTGTGGTGGAAG	Enh 6 barcode	Reverse primer to insert corresponding barcode of neuronal enhancer 6 intronic element into minigene
16	oSB 219	AGAGACATGGTTTCAAATTGG TATTCGCTGT TGcTaTGTCGTTTTTcAAacc	Enh 7	Forward primer to insert neuronal enhancer 7 intronic element into minigene
17	oSB 220	ACTCAGAAGTACGTA CTCCTAGCGG TTAACGAATGTGTGGTGGAAG	Enh 7 barcode	Reverse primer to insert corresponding barcode of neuronal enhancer 7 intronic element into minigene
18	oSB 213	AGAGACATGGTTTCAAATTGG TACCCGAGCT TGcTaTGTCGTTTTTcAAacc	Enh 8	Forward primer to insert neuronal enhancer 8 intronic element into minigene
19	oSB 214	ACTCAGAAGTACGTA CTCCATCCTG TTAACGAATGTGTGGTGGAAG	Enh 8 barcode	Reverse primer to insert corresponding barcode of neuronal enhancer 8 intronic element into minigene
20	oSB 209	AGAGACATGGTTTCAAATTGG TAAAGATACA TGcTaTGTCGTTTTTcAAacc	Enh 9	Forward primer to insert neuronal enhancer 9 intronic element into minigene
21	oSB 210	ACTCAGAAGTACGTA CCAATACTGG TTAACGAATGTGTGGTGGAAG	Enh 9 barcode	Reverse primer to insert corresponding barcode of neuronal enhancer 9 intronic element into minigene
22	oSB 215	AGAGACATGGTTTCAAATTGG TATCAGTGAA TGcTaTGTCGTTTTTcAAacc	Enh 10	Forward primer to insert neuronal enhancer 10 intronic element into minigene
23	oSB 216	ACTCAGAAGTACGTA ACACGCGTTT TTAACGAATGTGTGGTGGAAG	Enh 10 barcode	Reverse primer to insert corresponding barcode of neuronal enhancer 10 intronic element into minigene
24	oSB 229	AGAGACATGGTTTCAAATTGG AATCAGGTTG TGcTaTGTCGTTTTTcAAacc	Enh 11	Forward primer to insert neuronal enhancer 11 intronic element into minigene
25	oSB 230	ACTCAGAAGTACGTA ACCGCCTATT TTAACGAATGTGTGGTGGAAG	Enh 11 barcode	Reverse primer to insert corresponding barcode of neuronal enhancer 11 intronic element into minigene
26	oSB 241	AGAGACATGGTTTCAAATTGG ATATATAAGT TGcTaTGTCGTTTTTcAAacc	Mutated Enh 4	Forward primer for mutated enhancer 4 AGAGAGAAGT -> ATATATAAGT
27	oSB 242	AGAGACATGGTTTCAAATTGG ATGGGGCAAT CGcTaTGTCGTTTTTcAAacc	Mutated Enh 2	Forward primer for mutated enhancer 2 ATGGGATAAG -> ATGGGGCAAT
28	oSB 244	AGAGACATGGTTTCAAATTGG TCCAATCCTA TCcTaTGTCGTTTTTcAAacc	Mutated Enh 5	Forward primer for mutated enhancer 5 TCCAAGCAAG -> TCCAATCCTA
29	oSB 245	AGAGACATGGTTTCAAATTGG CTCCTAAGTG TGcTaTGTCGTTTTTcAAacc	Mutated Enh 6	Forward primer for mutated enhancer 6 TGTTGCAGTG -> CTCCTAAGTG
30	oSB 246	AGAGACATGGTTTCAAATTGG AACCAGGGGG TCcTaTGTCGTTTTTcAAacc	Mutated Enh 11	Forward primer for mutated enhancer 11 AATCAGGTTG -> AACCAGGGGG
31	oSB 263	tttatagGATGCTCCTGTCCCAGTGgtaagccttcatatgtatatattgtgaccaactgtgttttgtgtgcacggaatcattttttacttgtgtctcttattttattgtcagaaaatcaaaaagatttgctatcttttcagattgtagcaaaaatctagataaccattcatattttgtctcaggagaatacatagaataatagacgttttgcagACCAAAGAGGAGCAGTCACAAATCACGTCTCAAGTGACTGGCCAAATTGGATGGCGTCGGGAGGGTATTAAGTACCGCCGAAATGAGCTCTTCCTGGATGTTATTGAATATGTCAACTTGCTCATGAATCAACAAGCCTcAGGTGAGGATACTGTCTAGCATAGCTAGC	dpy-23 mutagenesis gBlocks	dpy-23 mutant gBlock (TAAGTTTT - NeuSE C3 - AAGU)
32	oSB 264	tttatagGATGCTCCTGTCCCAGTGgtaagttttcatatgtatatattgtgaccaactgtgtcccacgtgcacggaatcattttttacttgtgtctcttattttattgtcagaaaatcaaaaagatttgctatcttttcagattgtagcaaaaatctagataaccattcatattttgtctcaggagaatacatagaataatagacgttttgcagACCAAAGAGGAGCAGTCACAAATCACGTCTCAAGTGACTGGCCAAATTGGATGGCGTCGGGAGGGTATTAAGTACCGCCGAAATGAGCTCTTCCTGGATGTTATTGAATATGTCAACTTGCTCATGAATCAACAAGCCTcAGGTGAGGATACTGTCTAGCATAGCTAGC	dpy-23 mutagenesis gBlocks	dpy-23 mutant gBlock (TTTGTGT - NeuSE C2 - DUUGU)
33	oSB 265	tttatagGATGCTCCTGTCCCAGTGgtaagccttcatatgtatatattgtgaccaactgtgtcccacgtgcacggaatcattttttacttgtgtctcttattttattgtcagaaaatcaaaaagatttgctatcttttcagattgtagcaaaaatctagataaccattcatattttgtctcaggagaatacatagaataatagacgttttgcagACCAAAGAGGAGCAGTCACAAATCACGTCTCAAGTGACTGGCCAAATTGGATGGCGTCGGGAGGGTATTAAGTACCGCCGAAATGAGCTCTTCCTGGATGTTATTGAATATGTCAACTTGCTCATGAATCAACAAGCCTcAGGTGAGGATACTGTCTAGCATAGCTAGC	dpy-23 mutagenesis gBlocks	dpy-23 mutant gBlock (Both NeuSE C3 and C2 sites)
34	oSB 266	cttacCACTGGGACAGGAGCATCctataaa	dpy-23 mutagenesis reverse primer	dpy-23 Upstream Fragment Reverse primer
35	unc16 RT F	GATTACAAGGATGACGATGACAAG	RT-PCR validation primer	RT PCR forward primer, anneals in exon 1
36	unc16 RT R	CGAATGTGTGGTGGAAGAGCT	RT-PCR validation primer	RT PCR reverse primer, anneals in exon 3
37	TN nested F	aagacggcatcgacgac	Neuronal (rgef-1 promoter) unc-16 minigene plasmid construction	Anneals towards the 3' end of rgef-1 promoter - for amplification of upstream fragment
38	Mus_F	CACGACCACTAGATCCATC	Muscle (myo-3 promoter) unc-16 minigene plasmid construction	Anneals towards the 3' end of myo-3 promoter - for amplification of upstream fragment
39	unc-16 US R	CCAATTTGAAACCATGTCTCT	unc-16 minigene plasmid construction	Anneals at the same position as the overhang of cis-element insertion primers - for amplification of upstream fragment
40	oSB 100	AGA GAC ATG GTT TCA AAT TGG TGA AGA TAA GTG CTA TGT CGT TTT TCA AAC C	Small-scale PRA forward primer
41	oSB 101	ACT CAG AAG TAC GTA AAA TGA GAG TTT AAC GAA TGT GTG GTG GAA G	Small-scale PRA reverse primer
42	oSB 102	AGA GAC ATG GTT TCA AAT TGG ATA AGT TCT ATG CTA TGT CGT TTT TCA AAC C	Small-scale PRA forward primer
43	oSB 103	ACT CAG AAG TAC GTA GAC TTC ATA CTT AAC GAA TGT GTG GTG GAA G	Small-scale PRA reverse primer
44	oSB 104	AGA GAC ATG GTT TCA AAT TGG TAA GCA ATG CTG CTA TGT CGT TTT TCA AAC C	Small-scale PRA forward primer
45	oSB 105	ACT CAG AAG TAC GTA CCT CAC GTT TTT AAC GAA TGT GTG GTG GAA G	Small-scale PRA reverse primer
46	oSB 108	AGA GAC ATG GTT TCA AAT TGG CAA CCC GGT ATG CTA TGT CGT TTT TCA AAC C	Small-scale PRA forward primer
47	oSB 109	ACT CAG AAG TAC GTA ATT ATA CCC CTT AAC GAA TGT GTG GTG GAA G	Small-scale PRA reverse primer
48	oSB 110	AGA GAC ATG GTT TCA AAT TGG TAA TTA TGC ATG CTA TGT CGT TTT TCA AAC C	Small-scale PRA forward primer
49	oSB 111	ACT CAG AAG TAC GTA CTC GAA GGT CTT AAC GAA TGT GTG GTG GAA G	Small-scale PRA reverse primer
50	oSB 112	AGA GAC ATG GTT TCA AAT TGG AAC GAG GTA GTG CTA TGT CGT TTT TCA AAC C	Small-scale PRA forward primer
51	oSB 113	ACT CAG AAG TAC GTA TCT CGG CCA TTT AAC GAA TGT GTG GTG GAA G	Small-scale PRA reverse primer
52	oSB 114	AGA GAC ATG GTT TCA AAT TGG ATC GGT AAC ATG CTA TGT CGT TTT TCA AAC C	Small-scale PRA forward primer
53	oSB 115	ACT CAG AAG TAC GTA CTC ATA GAT ATT AAC GAA TGT GTG GTG GAA G	Small-scale PRA reverse primer
54	oSB 116	AGA GAC ATG GTT TCA AAT TGG AAA CTA GGT TTG CTA TGT CGT TTT TCA AAC C	Small-scale PRA forward primer
55	oSB 117	ACT CAG AAG TAC GTA TAT GTT GGT GTT AAC GAA TGT GTG GTG GAA G	Small-scale PRA reverse primer
56	oSB 118	AGA GAC ATG GTT TCA AAT TGG TGT TGC AGT GTG CTA TGT CGT TTT TCA AAC C	Small-scale PRA forward primer
57	oSB 119	ACT CAG AAG TAC GTA TGG TTG AGC CTT AAC GAA TGT GTG GTG GAA G	Small-scale PRA reverse primer
58	oSB 120	AGA GAC ATG GTT TCA AAT TGG GTA AGC ACA ATG CTA TGT CGT TTT TCA AAC C	Small-scale PRA forward primer
59	oSB 121	ACT CAG AAG TAC GTA ATT GTA ACC ATT AAC GAA TGT GTG GTG GAA G	Small-scale PRA reverse primer
60	oSB 122	AGA GAC ATG GTT TCA AAT TGG CGA GGT CAC CTG CTA TGT CGT TTT TCA AAC C	Small-scale PRA forward primer
61	oSB 123	ACT CAG AAG TAC GTA CTG CTC AAT TTT AAC GAA TGT GTG GTG GAA G	Small-scale PRA reverse primer
62	oSB 124	AGA GAC ATG GTT TCA AAT TGG TAA GGG CAG ATG CTA TGT CGT TTT TCA AAC C	Small-scale PRA forward primer
63	oSB 125	ACT CAG AAG TAC GTA ATT TAT GTT CTT AAC GAA TGT GTG GTG GAA G	Small-scale PRA reverse primer
64	oSB 126	AGA GAC ATG GTT TCA AAT TGG TCA GTG AGT ATG CTA TGT CGT TTT TCA AAC C	Small-scale PRA forward primer
65	oSB 127	ACT CAG AAG TAC GTA GCT GTG TAG TTT AAC GAA TGT GTG GTG GAA G	Small-scale PRA reverse primer
66	oSB 128	AGA GAC ATG GTT TCA AAT TGG GTG GGT TGT GTG CTA TGT CGT TTT TCA AAC C	Small-scale PRA forward primer
67	oSB 129	ACT CAG AAG TAC GTA TCG GGC TAA CTT AAC GAA TGT GTG GTG GAA G	Small-scale PRA reverse primer
68	oSB 130	AGA GAC ATG GTT TCA AAT TGG TAA GAC GTT ATG CTA TGT CGT TTT TCA AAC C	Small-scale PRA forward primer
69	oSB 131	ACT CAG AAG TAC GTA CGG TCT GGT GTT AAC GAA TGT GTG GTG GAA G	Small-scale PRA forward primer
70	oSB 132	AGA GAC ATG GTT TCA AAT TGG GTA ACT CGC ATG CTA TGT CGT TTT TCA AAC C	Small-scale PRA reverse primer
71	oSB 133	ACT CAG AAG TAC GTA GCC AAG TTT TTT AAC GAA TGT GTG GTG GAA G	Small-scale PRA forward primer
72	oSB 134	AGA GAC ATG GTT TCA AAT TGG CTA GGT TAT TTG CTA TGT CGT TTT TCA AAC C	Small-scale PRA reverse primer
73	oSB 135	ACT CAG AAG TAC GTA TTA TTA TCC TTT AAC GAA TGT GTG GTG GAA G	Small-scale PRA forward primer
74	oSB 136	AGA GAC ATG GTT TCA AAT TGG TGG GTC GTA ATG CTA TGT CGT TTT TCA AAC C	Small-scale PRA reverse primer
75	oSB 137	ACT CAG AAG TAC GTA TAA TAA TCC TTT AAC GAA TGT GTG GTG GAA G	Small-scale PRA forward primer
76	oSB 138	AGA GAC ATG GTT TCA AAT TGG CCA AAG GGT ATG CTA TGT CGT TTT TCA AAC C	Small-scale PRA reverse primer
77	oSB 139	ACT CAG AAG TAC GTA TGG TCC AAC CTT AAC GAA TGT GTG GTG GAA G	Small-scale PRA forward primer
78	oSB 140	AGA GAC ATG GTT TCA AAT TGG ACA GGT ATG GTG CTA TGT CGT TTT TCA AAC C	Small-scale PRA reverse primer
79	oSB 141	ACT CAG AAG TAC GTA TAT ATT CAA TTT AAC GAA TGT GTG GTG GAA G	Small-scale PRA forward primer
80	oSB 142	AGA GAC ATG GTT TCA AAT TGG TAA GCA GCC GTG CTA TGT CGT TTT TCA AAC C	Small-scale PRA reverse primer
81	oSB 143	ACT CAG AAG TAC GTA CTA GGT TAC GTT AAC GAA TGT GTG GTG GAA G	Small-scale PRA forward primer
82	oSB 144	AGA GAC ATG GTT TCA AAT TGG AGA TGG TGC TTG CTA TGT CGT TTT TCA AAC C	Small-scale PRA reverse primer
83	oSB 147	ACT CAG AAG TAC GTA TTG TTG GGG CTT AAC GAA TGT GTG GTG GAA G	Small-scale PRA reverse primer
84	oSB 148	AGA GAC ATG GTT TCA AAT TGG AGG CCA AAC ATG CTA TGT CGT TTT TCA AAC C	Small-scale PRA forward primer
85	oSB 149	ACT CAG AAG TAC GTA CGG TGT TAA TTT AAC GAA TGT GTG GTG GAA G	Small-scale PRA reverse primer
86	oSB 150	AGA GAC ATG GTT TCA AAT TGG TTA AAG TGC ATG CTA TGT CGT TTT TCA AAC C	Small-scale PRA forward primer
87	oSB 151	ACT CAG AAG TAC GTA AGT TAT GGG TTT AAC GAA TGT GTG GTG GAA G	Small-scale PRA reverse primer
88	oSB 152	AGA GAC ATG GTT TCA AAT TGG TGT AGG TCT GTG CTA TGT CGT TTT TCA AAC C	Small-scale PRA forward primer
89	oSB 153	ACT CAG AAG TAC GTA GGC CTC ATC TTT AAC GAA TGT GTG GTG GAA G	Small-scale PRA reverse primer
90	oSB 154	AGA GAC ATG GTT TCA AAT TGG CAT CGG TAG GTG CTA TGT CGT TTT TCA AAC C	Small-scale PRA forward primer
91	oSB 155	ACT CAG AAG TAC GTA GAA CCT GTT TTT AAC GAA TGT GTG GTG GAA G	Small-scale PRA reverse primer
92	oSB 156	AGA GAC ATG GTT TCA AAT TGG GTA AAG GCT TTG CTA TGT CGT TTT TCA AAC C	Small-scale PRA forward primer
93	oSB 157	ACT CAG AAG TAC GTA TGT GGT TTT TTT AAC GAA TGT GTG GTG GAA G	Small-scale PRA reverse primer
94	oSB 158	AGA GAC ATG GTT TCA AAT TGG CTA GTG GTA ATG CTA TGT CGT TTT TCA AAC C	Small-scale PRA forward primer
95	oSB 159	ACT CAG AAG TAC GTA ATC GCC CTA GTT TAA CGA ATG TGT GGT GGA AG	Small-scale PRA reverse primer
96	oSB 160	AGA GAC ATG GTT TCA AAT TGG GGA AGG TGA ATG CTA TGT CGT TTT TCA AAC C	Small-scale PRA forward primer
97	oSB 161	ACT CAG AAG TAC GTA TAG TTT CAT TTT AAC GAA TGT GTG GTG GAA G	Small-scale PRA reverse primer
98	oSB 162	AGA GAC ATG GTT TCA AAT TGG TGG TAG GTG CTG CTA TGT CGT TTT TCA AAC C	Small-scale PRA forward primer
99	oSB 163	ACT CAG AAG TAC GTA AGG ACC ATT TTT AAC GAA TGT GTG GTG GAA G	Small-scale PRA reverse primer
100	oSB 164	AGA GAC ATG GTT TCA AAT TGG GGT AAG GCC GTG CTA TGT CGT TTT TCA AAC C	Small-scale PRA forward primer
101	oSB 165	ACT CAG AAG TAC GTA CTC TTA GTT CTT AAC GAA TGT GTG GTG GAA G	Small-scale PRA reverse primer
102	oSB 166	AGA GAC ATG GTT TCA AAT TGG TAC ACA GGT CTG CTA TGT CGT TTT TCA AAC C	Small-scale PRA forward primer
103	oSB 167	ACT CAG AAG TAC GTA TGG TAG AGT GTT AAC GAA TGT GTG GTG GAA G	Small-scale PRA reverse primer
104	oSB 168	AGA GAC ATG GTT TCA AAT TGG TAT GGT AGT GTG CTA TGT CGT TTT TCA AAC C	Small-scale PRA forward primer
105	oSB 169	ACT CAG AAG TAC GTA CCT GCC AGG GTT AAC GAA TGT GTG GTG GAA G	Small-scale PRA reverse primer
106	oSB 172	AGA GAC ATG GTT TCA AAT TGG TAC AGG TGA TTG CTA TGT CGT TTT TCA AAC C	Small-scale PRA forward primer
107	oSB 173	ACT CAG AAG TAC GTA AGA TAG CAA GTT AAC GAA TGT GTG GTG GAA G	Small-scale PRA reverse primer
108	oSB 174	AGA GAC ATG GTT TCA AAT TGG ATG ATG ATC ATG CTA TGT CGT TTT TCA AAC C	Small-scale PRA forward primer
109	oSB 175	ACT CAG AAG TAC GTA AGC TGC GGC ATT AAC GAA TGT GTG GTG GAA G	Small-scale PRA reverse primer
110	oSB 176	AGA GAC ATG GTT TCA AAT TGG GCA CAG GTC GTG CTA TGT CGT TTT TCA AAC C	Small-scale PRA forward primer
111	oSB 177	ACT CAG AAG TAC GTA GGT CTT GGG ATT TAA CGA ATG TGT GGT GGA AG	Small-scale PRA reverse primer
112	oSB 178	AGA GAC ATG GTT TCA AAT TGG GTC ACA GCA ATG CTA TGT CGT TTT TCA AAC C	Small-scale PRA forward primer
113	oSB 179	ACT CAG AAG TAC GTA GGT GCG TCT CTT AAC GAA TGT GTG GTG GAA G	Small-scale PRA reverse primer
114	oSB 180	AGA GAC ATG GTT TCA AAT TGG CGG GAA GCG ATG CTA TGT CGT TTT TCA AAC C	Small-scale PRA forward primer
115	oSB 181	ACT CAG AAG TAC GTA ATA CTC GTC TTT AAC GAA TGT GTG GTG GAA G	Small-scale PRA reverse primer
116	oSB 182	AGA GAC ATG GTT TCA AAT TGG AAA ATT CAA CTG CTA TGT CGT TTT TCA AAC C	Small-scale PRA forward primer
117	oSB 183	ACT CAG AAG TAC GTA TCA CCA ATA GTT AAC GAA TGT GTG GTG GAA G	Small-scale PRA reverse primer
118	oSB 184	AGA GAC ATG GTT TCA AAT TGG GGT TCC TGT TTG CTA TGT CGT TTT TCA AAC C	Small-scale PRA forward primer
119	oSB 185	ACT CAG AAG TAC GTA ATT GAC TTT TTT AAC GAA TGT GTG GTG GAA G	Small-scale PRA reverse primer
120	oSB 186	AGA GAC ATG GTT TCA AAT TGG TCC TTT GCT GTG CTA TGT CGT TTT TCA AAC C	Small-scale PRA forward primer
121	oSB 187	ACT CAG AAG TAC GTA AAC TCA TCC GTT AAC GAA TGT GTG GTG GAA G	Small-scale PRA reverse primer
122	oSB 188	AGA GAC ATG GTT TCA AAT TGG TGC CAA AAA TTG CTA TGT CGT TTT TCA AAC C	Small-scale PRA forward primer
123	oSB 189	ACT CAG AAG TAC GTA TTG TTA AGG TTT AAC GAA TGT GTG GTG GAA G	Small-scale PRA reverse primer
124	oSB 190	AGA GAC ATG GTT TCA AAT TGG TAT AAT CAC ATG CTA TGT CGT TTT TCA AAC C	Small-scale PRA forward primer
125	oSB 191	ACT CAG AAG TAC GTA CTC TAC ACC ATT AAC GAA TGT GTG GTG GAA G	Small-scale PRA reverse primer
126	oSB 192	AGA GAC ATG GTT TCA AAT TGG GTG GAA CGT GTG CTA TGT CGT TTT TCA AAC C	Small-scale PRA forward primer
127	oSB 193	ACT CAG AAG TAC GTA GGT CTC TAA ATT AAC GAA TGT GTG GTG GAA G	Small-scale PRA reverse primer
128	oSB 194	AGA GAC ATG GTT TCA AAT TGG TAA GCG CAA GTG CTA TGT CGT TTT TCA AAC C	Small-scale PRA reverse primer
129	oSB 195	ACT CAG AAG TAC GTA CGA GTT ACG TTT AAC GAA TGT GTG GTG GAA G	Small-scale PRA reverse primer
130	oSB 196	AGA GAC ATG GTT TCA AAT TGG AGA GAG AAG TTG CTA TGT CGT TTT TCA AAC C	Small-scale PRA reverse primer
131	oSB 197	ACT CAG AAG TAC GTA GAC GTT TTA ATT AAC GAA TGT GTG GTG GAA G	Small-scale PRA reverse primer
132	oSB 198	AGA GAC ATG GTT TCA AAT TGG TAG GTA CTC GTG CTA TGT CGT TTT TCA AAC C	Small-scale PRA reverse primer
133	oSB 199	ACT CAG AAG TAC GTA CTC CTC AGG GTT AAC GAA TGT GTG GTG GAA G	Small-scale PRA reverse primer
134	oSB 200	AGA GAC ATG GTT TCA AAT TGG AGG CTA CCC TTG CTA TGT CGT TTT TCA AAC C	Small-scale PRA reverse primer
135	oSB 201	ACT CAG AAG TAC GTA GCT AGA TTG CTT AAC GAA TGT GTG GTG GAA G	Small-scale PRA reverse primer
136	oSB 202	AGA GAC ATG GTT TCA AAT TGG TGT AAA AGC ATG CTA TGT CGT TTT TCA AAC C	Small-scale PRA reverse primer
137	oSB 203	ACT CAG AAG TAC GTA ATG GTC ATT ATT AAC GAA TGT GTG GTG GAA G	Small-scale PRA reverse primer
138	oSB 36	AGAGACATGGTTTCAAATTGG CTGCAGGTAA TGcTaTGTCGTTTTTcAAacc	Small-scale PRA reverse primer
139	oSB 37	ACTCAGAAGTACGTA GGCTTGTATC TTAACGAATGTGTGGTGGAAG	Small-scale PRA reverse primer
140	oSB 38	AGAGACATGGTTTCAAATTGG TTTGTGTAAG TGcTaTGTCGTTTTTcAAacc	Small-scale PRA reverse primer
141	oSB 39	ACTCAGAAGTACGTA AAGTTCGTGT TTAACGAATGTGTGGTGGAAG	Small-scale PRA reverse primer
142	oSB 40	AGAGACATGGTTTCAAATTGG TAAGACGTTA TGcTaTGTCGTTTTTcAAacc	Small-scale PRA reverse primer
143	oSB 41	ACTCAGAAGTACGTA CGGTCTGGTG TTAACGAATGTGTGGTGGAAG	Small-scale PRA reverse primer
144	oSB 54	AGA GAC ATG GTT TCA AAT TGG TAT AAT CAC ATG CTA TGT CGT TTT TCA AAC C	Small-scale PRA reverse primer
145	oSB 55	ACT CAG AAG TAC GTA CTC TAC ACC ATT AAC GAA TGT GTG GTG GAA G	Small-scale PRA reverse primer
146	oSB 62	AGA GAC ATG GTT TCA AAT TGG TGA GTA GCG CTG CTA TGT CGT TTT TCA AAC C	Small-scale PRA reverse primer
147	oSB 63	ACT CAG AAG TAC GTA TAT AAT CTC GGT TAA CGA ATG TGT GGT GGA AG	Small-scale PRA reverse primer
148	oSB 64	AGA GAC ATG GTT TCA AAT TGG ACA TCG TAA GTG CTA TGT CGT TTT TCA AAC C	Small-scale PRA reverse primer
149	oSB 65	ACT CAG AAG TAC GTA CGC CCG AGG CTT AAC GAA TGT GTG GTG GAA G	Small-scale PRA reverse primer
150	oSB 66	AGA GAC ATG GTT TCA AAT TGG TAA GGA TTC TTG CTA TGT CGT TTT TCA AAC C	Small-scale PRA reverse primer
151	oSB 67	ACT CAG AAG TAC GTA CTC GAC TTT CTT AAC GAA TGT GTG GTG GAA G	Small-scale PRA reverse primer
152	oSB 68	AGA GAC ATG GTT TCA AAT TGG AGA TTC AAA CTG CTA TGT CGT TTT TCA AAC C	Small-scale PRA reverse primer
153	oSB 69	ACT CAG AAG TAC GTA TTT TTT ACG CTT AAC GAA TGT GTG GTG GAA G	Small-scale PRA reverse primer
154	oSB 70	AGA GAC ATG GTT TCA AAT TGG AAG GAT AAG TTG CTA TGT CGT TTT TCA AAC C	Small-scale PRA reverse primer
155	oSB 71	ACT CAG AAG TAC GTA GAC GCA GTG TTT AAC GAA TGT GTG GTG GAA G	Small-scale PRA reverse primer
156	oSB 72	AGA GAC ATG GTT TCA AAT TGG CCA AGT GAG TTG CTA TGT CGT TTT TCA AAC C	Small-scale PRA reverse primer
157	oSB 73	ACT CAG AAG TAC GTA GGT GAT ATA TTT AAC GAA TGT GTG GTG GAA G	Small-scale PRA reverse primer
158	oSB 74	AGA GAC ATG GTT TCA AAT TGG AAA TGG TAA GTG CTA TGT CGT TTT TCA AAC C	Small-scale PRA reverse primer
159	oSB 75	ACT CAG AAG TAC GTA GTA GAT GCC ATT AAC GAA TGT GTG GTG GAA G	Small-scale PRA reverse primer
160	oSB 76	AGA GAC ATG GTT TCA AAT TGG ACG GAC AAA GTG CTA TGT CGT TTT TCA AAC C	Small-scale PRA reverse primer
161	oSB 77	ACT CAG AAG TAC GTA TAG TAA CTA CTT AAC GAA TGT GTG GTG GAA G	Small-scale PRA reverse primer
162	oSB 78	AGA GAC ATG GTT TCA AAT TGG TCA AGG TGA ATG CTA TGT CGT TTT TCA AAC C	Small-scale PRA reverse primer
163	oSB 79	ACT CAG AAG TAC GTA CGT TCT AAT GTT AAC GAA TGT GTG GTG GAA G	Small-scale PRA reverse primer
164	oSB 80	AGA GAC ATG GTT TCA AAT TGG GTA GGC AAT GTG CTA TGT CGT TTT TCA AAC C	Small-scale PRA reverse primer
165	oSB 81	ACT CAG AAG TAC GTA ATT GCC CAT ATT AAC GAA TGT GTG GTG GAA G	Small-scale PRA reverse primer
166	oSB 82	AGA GAC ATG GTT TCA AAT TGG ATG GGA TAA GTG CTA TGT CGT TTT TCA AAC C	Small-scale PRA reverse primer
167	oSB 83	ACT CAG AAG TAC GTA CCC CGT TAG TTT AAC GAA TGT GTG GTG GAA G	Small-scale PRA reverse primer
168	oSB 84	AGA GAC ATG GTT TCA AAT TGG TAA GAT TAC TTG CTA TGT CGT TTT TCA AAC C	Small-scale PRA reverse primer
169	oSB 85	ACT CAG AAG TAC GTA CTA TTC TTA TTT AAC GAA TGT GTG GTG GAA G	Small-scale PRA reverse primer
170	oSB 86	AGA GAC ATG GTT TCA AAT TGG AAA GTA CAG GTG CTA TGT CGT TTT TCA AAC C	Small-scale PRA reverse primer
171	oSB 87	ACT CAG AAG TAC GTA CTC TTG TGC GTT AAC GAA TGT GTG GTG GAA G	Small-scale PRA reverse primer
172	oSB 88	AGA GAC ATG GTT TCA AAT TGG CAC ACT GGT ATG CTA TGT CGT TTT TCA AAC C	Small-scale PRA reverse primer
173	oSB 89	ACT CAG AAG TAC GTA AGT ATG GCA CTT AAC GAA TGT GTG GTG GAA G	Small-scale PRA reverse primer
174	oSB 90	AGA GAC ATG GTT TCA AAT TGG GTC AGT GTT GTG CTA TGT CGT TTT TCA AAC C	Small-scale PRA reverse primer
175	oSB 91	ACT CAG AAG TAC GTA ATA TAG GCA TTT AAC GAA TGT GTG GTG GAA G	Small-scale PRA reverse primer
176	oSB 92	AGA GAC ATG GTT TCA AAT TGG TAA GAC TAA GTG CTA TGT CGT TTT TCA AAC C	Small-scale PRA reverse primer
177	oSB 93	ACT CAG AAG TAC GTA TTG CTG TCA TTT AAC GAA TGT GTG GTG GAA G	Small-scale PRA reverse primer
178	oSB 94	AGA GAC ATG GTT TCA AAT TGG GTA AGA TTA ATG CTA TGT CGT TTT TCA AAC C	Small-scale PRA reverse primer
179	oSB 95	ACT CAG AAG TAC GTA TAA CTT AAT ATT AAC GAA TGT GTG GTG GAA G	Small-scale PRA reverse primer
180	oSB 96	AGA GAC ATG GTT TCA AAT TGG TAA GAA ACA ATG CTA TGT CGT TTT TCA AAC C	Small-scale PRA reverse primer
181	oSB 97	ACT CAG AAG TAC GTA TAC GGA TGG TTT AAC GAA TGT GTG GTG GAA G	Small-scale PRA reverse primer
182	oMZ 127	gacggcatcgacgacgacgacgGCGGCCGCaccATGTTCTTGAAACGCTTCGCCG		Anneals in the promoter region of rgef1 and the first dpy-23 exon
183	oMZ 266	TGAAAACTTTCATCACCCAG		forward primer annealing in first exon of the dpy-23 reporter
184	oMZ 175	TATGCTAGACAGTATCCTCA		reverse primer annealing downstream of the third exon in dpy-23 reporter at a custom landing pad
185	oYL 13	CTAAACTCTCGCGAGTTTCG	Sanger Sequencing Reverse primer	Sanger seqeuncing primer for resolving the cis-element and barcode inserted
